# METABOLIC: High-throughput profiling of microbial genomes for functional traits, biogeochemistry, and community-scale metabolic networks

**DOI:** 10.1101/761643

**Authors:** Zhichao Zhou, Patricia Q. Tran, Adam M. Breister, Yang Liu, Kristopher Kieft, Elise S. Cowley, Ulas Karaoz, Karthik Anantharaman

## Abstract

**Background:** Advances in microbiome science are being driven in large part due to our ability to study and infer microbial ecology from genomes reconstructed from mixed microbial communities using metagenomics and single-cell genomics. Such omics-based techniques allow us to read genomic blueprints of microorganisms, decipher their functional capacities and activities, and reconstruct their roles in biogeochemical processes. Currently available tools for analyses of genomic data can annotate and depict metabolic functions to some extent, however, no standardized approaches are currently available for the comprehensive characterization of metabolic predictions, metabolite exchanges, microbial interactions, and contributions to biogeochemical cycling.

**Results:** We present METABOLIC (**MET**abolic **A**nd **B**ioge**O**chemistry ana**L**yses **I**n mi**C**robes), a scalable software to advance microbial ecology and biogeochemistry using genomes at the resolution of individual organisms and/or microbial communities. The genome-scale workflow includes annotation of microbial genomes, motif validation of biochemically validated conserved protein residues, identification of metabolism markers, metabolic pathway analyses, and calculation of contributions to individual biogeochemical transformations and cycles. The community-scale workflow supplements genome-scale analyses with determination of genome abundance in the community, potential microbial metabolic handoffs and metabolite exchange, and calculation of microbial community contributions to biogeochemical cycles. METABOLIC can take input genomes from isolates, metagenome-assembled genomes, or from single-cell genomes. Results are presented in the form of tables for metabolism and a variety of visualizations including biogeochemical cycling potential, representation of sequential metabolic transformations, and community-scale metabolic networks using a newly defined metric ‘MN-score’ (metabolic network score). METABOLIC takes ∼3 hours with 40 CPU threads to process ∼100 genomes and metagenomic reads within which the most compute-demanding part of hmmsearch takes ∼45 mins, while it takes ∼5 hours to complete hmmsearch for ∼3600 genomes. Tests of accuracy, robustness, and consistency suggest METABOLIC provides better performance compared to other software and online servers. To highlight the utility and versatility of METABOLIC, we demonstrate its capabilities on diverse metagenomic datasets from the marine subsurface, terrestrial subsurface, meadow soil, deep sea, freshwater lakes, wastewater, and the human gut.

**Conclusion:** METABOLIC enables consistent and reproducible study of microbial community ecology and biogeochemistry using a foundation of genome-informed microbial metabolism, and will advance the integration of uncultivated organisms into metabolic and biogeochemical models. METABOLIC is written in Perl and R and is freely available at https://github.com/AnantharamanLab/METABOLIC under GPLv3.
