## Supplementary Dataset S1 for "METABOLIC: High-throughput profiling of microbial genomes for functional traits, biogeochemistry, and community-scale metabolic networks"

### Sheet: Sheet1
Supplementary Dataset 1. The motif sequences and motif pairs
Name	Motif sequence
dsrC	GPXKXXCXXXGXPXPXXCX
tusE	G[PV]XKXX[ARNDQEGHILKMFPSTWYV]XXXGXPXPXXCX
dsrE	[EDQVGRNYIL][YRIFDVQNLAMTE][DNRHAPET][VMNHQIWLDSK][VHIWAPYTLKQ][KQSGARTLEDPM][AGRNELHDKQTS][WLRYTKIF][KSQFWDRLVIC][QESHIADNTKVR][LEQKFNMIG][ASLNGVMICHQ][AESGTKQIMRNDVY][ESDQGRTKANVI][HLKGNAQYDM][QESGNK][VIAPLFQM][SDIETPVRKQAN][LIAVG][VTRLKHPAYDNIQ][NVAILC][C][VPIGS][SARPITL][ACSTN][ASCMGV][LSKQDNVREI][RSAYT][R][G]
tusD	[EDV][NLFQRYIEVTMPS][DQNFHSY][VLIDMP][IAVTSHLQYKP][SGRAKENTHQD][DQARLGESIN][WRL][KRQINSTCAWEVH][QTASERDLKH][LFAME][AIVNHGSLQWKR][QEAKLDSRIHTN][STEQKARDL][HQYNKRSFL][QAGSNYDEKRH][LVIT][PDTAREGS][LAIVGM][VNLHIYDPFKQ][NVIATLS][C][VIA][SAT][AS][ASG][LKQNIVM][RKA][R][G]
dsrH	[VSAPMFIQKNHLTYEG][KVYIQAFRHTLDGMPS][SFYTLQEDVAMKHRI][PASHDYFTILEKVNGR][QLASHPNIVETCDFM][FQAIDESTKLRGYN][FSVLQANMDPEWIGKHC][ADQGTHEPWSKFVLYIC][KISHVTALFQCWEYR][LESCPVDAQGITKNMHR][PAYLSFQWEKTNDHI][R][CGMYDIAFEVLTSHWKQR][YMSHGLNQCEARFDVIP][LSMEAQFDGIVNHY][LNKGTPSAQVIECDFH][ARDHKQTGEPLVSF][QISLDNVREHTPAKC][DSIECVTKNPALYHQ]
tusB	[SNHFPVQM][PVCSFLGMIHQ][YFWLKEDNAIS][HILASPNQRKDV][CLTHASQWMY][DESTLFAIQ][LEFIPYMASQV][SDAFYEKPT][ALVSTKGDIE][LMGDAHQIPEF][LAENFYVSQGM][R][LGNFAQDTISY][ALTMEIFNVS][TQSYENKAIL][SFEQCHLPDATNR][EFGLISTKQM][DMVRQLET][DPESVAGLYC]
dsrF	[IF][IHLV][NLF][SNTA][KSQ][ASP][P][FY][SG][STA][NLSA][YATVIN][GCSA][KR][DE][AGS][L][D][VLA][AL][L][IVA][FLA][GAS][STA][FY]
tusC	[FIVL][ILVMC][FSN][THRSQ][QTSCH][GASTVM][P][HFW][GSDL][STRGDEHN][SAPLMT][ANFISGHK][GSTAI][R][ED][GA][L][D][AIML][LIVTSA][LM][AIL][TAGFMS][STGA][AGS][LFVI]
amoA	[R][TP][GTQ][TLN][P][EPA][Y][IVML][RT][MLHPIN][IV][E][KQPEV][GQ][TSVH][LG][RK][TFAS][FYL][GNVD][KGS][DHPN][VTIS][VTA][PVLIM][VIGA][SAV][ASG][FAVI][FGS][SA][GAV][FLMI][VSLTGAC][ASVC][MTVPIS][VLFAIM][MATG][YFA][FTALGVI][VGFTL][WVGAC][HWKLFY][FYLQ][VFLNIT][GT][RKW][WVTYIF][FYL][SCRAT]
pmoA	[R][TSA][GSAQ][TIM][P][E][Y][ILV][R][MLI][VI][E][KTSQRE][G][TSH][LM][R][TSA][FYL][GAEV][KGQR][DGHY][VATI][ALVT][PGVI][VPIL][SAV][AIS][F][FC][SAG][AGS][FVLM][MCVLI][SGCA][IVTMSG][LICAVM][IMVT][YF][FACPGL][MILTVAFW][WFG][HWLV][FYWKLN][IFVLM][G][RYKDMQS][WFQLAYV][FYLI][SGTCAN]
amoB	[PYFGK][RINTV][SVIA][IGFV][GPDQTE][LMIV][EQPRA][LIGATP][GNQ][GRSQAE][DETFIV][YIVL][EAPDKT][FYV][ESHKR][MVIL][TRQCSNDE][MLAVI][QKRLS][GA][RL][RIEL][PAV][GA][TRVEH][WHY][H][VMIT][H][TASP][LMQ][LVFM][NS][VIL][QKAES][GDTHQKES][GAVI][G][P][LIGH][IALY][G][PRL][GA][KAQG][YWT][IMV][TNVDQ][IV][TSDEV]
pmoB	[PFI][RNS][SAT][VMTF][RVIS][LITM][EKQDV][IKLVP][G][KGDEN][TVND][Y][DEA][FY][RKS][VMEI][VNL][LNI][KQTMR][AG][R][RYNQV][PTQA][G][DITNR][WY][HP][VM][HG][TPVA][MTQ][MLVI][NS][VMI][QEK][GED][GAI][G][P][IFL][IV][G][PG][GES][KEIQ][WYFK][ILV][TAE][VI][EDTK]
amoC	[ANSLR][MLV][TDAIL][PV][RK][ELKQT][EVL][LVIE][RKIVM][RQ][YR][CFL][TYK][LWFYKR][YMLI][MWYGL][WMIVL][WLIMF][VGMFIA][VIC][YAMVC][GLMIV][VFGAIW][GASQ][LVIT][FYAM][WALY][GSA][AGSV][SE][FVILY][FDGT][TNYL][EF][QV][D][GAT][AS][WL][HN][Q][TV][VISAT][VI][R][D][TS][DSA][F][T]
pmoC	[ANQTKS][LIV][TASG][PA][RAVGE][EA][EN][LMT][RK][R][NYWFHIL][FWYMLV][TNSGYV][HLNE][LGWIV][VLIQTG][WFL][LVIT][VLFACM][AVGLTM][YVF][ATYGS][WVAFTIL][ALWS][ILAFV][YLF][WVF][GW][ATGL][SV][YF][FY][TVS][E][Q][DT][GA][TV][W][H][QSM][TS][IVMA][VI][R][D][T][DE][F][T]
rubisco_form_I	TXKPKLGLXXXNYXRXXXEXLXGGL
rubisco_form_III	QXGGGXXXHPXGXXAGAXAXRXXXXA
dsrA	XXXDXGXXGXXXRXXXXCXGXXXCX
dsrB	XXXXPXXXXXXXXXCXXXCXXXX
soxB	[YEVRQAHMNTIFG][PRKQNHMFLTGSY][EDGKNS][VACTSLG][EDQNP][VIAFLM][VASGC][FMLT][STY][PA][AG][VFY][R][W][G][TPAGNYLVS][TSCAV][ILVKAMT][LPMIV][PAGEMS][GNED][QDEYASH][AEPTMNDVSGKQW][IVL][TLRM][WRMQLFVKYI][DEGA][HDRNASLWQK][LIVM][YWLMTHAIFS][ANDETGSH][YVQEMANFWH][TCVLM][GSAC][FMICVTL][TSGN][YD][PGST][EAWYQNMDHKS][LATVCSMNI][YTGCFS][LRVKTAISPM][FTRSNQMKGLAD][YENDSPQTRGAWKM][LMVIYRF][RTSEKDNL][GA][AEMNGQTS…
soxC	[DERGSHQ][VAICTS][LIFMV][VLI][AVCG][YLFWI][AYKGFSRTN][QAM][N][G][E][ARMPSH][LI][RYM][PKRAVDM][EQSAG][QNH][G][YF][P][VLIAM][R][LAVIM][VILMFC][VLIANM][P][G][WVYCFLI][EQ][GA][SVNI][ITMSLVA][QNWHCS][VIT][K][WYHF][LIV][RHKQN][RQN][ILVM][LQEYKGNMHD][VLFAI][TAMGSHVYDIKL][DEARTNSQ][LQGMKVEARTH][PAERKS][AVYWFMLESTGI][MEANQYGIHVWF][ASTHCLQV][KRYF][DNESGQWF][E][TAVS][SAVIKTLGR][EKHRGYNL][Y][TIVNSM][DEVSNMAG…
Motif pairs
dsrC:tusE
dsrE:tusD
dsrH:tusB
dsrF:tusC
amoA:pmoA
amoB:pmoB
amoC:pmoC
pmoA:amoA
pmoB:amoB
pmoC:amoC
Similar proteins (proteins in pair) need to be classified.
