## Supplementary Dataset S2 for "METABOLIC: High-throughput profiling of microbial genomes for functional traits, biogeochemistry, and community-scale metabolic networks"

### Sheet: HumanMicrobiomeMarker
Supplementary Dataset S2. Summary table of Human Microbiome Marker genes. This table is derived from the Table S1 from PLoS One . 2014 Mar 4;9(3):e90546. The order of the markers and functional categories correspond to the order in the heatmap of Figure 10.
Category	EC	KEGG KO ID	Protein name	Pathways	Note
Amino Acid Metabolism	1.1.1.23	K00013	Histidinol dehydrogenase	Histidine metabolism
Amino Acid Metabolism	1.1.1.3	K00003	homoserine dehydrogenase	Glycine, serine and threonine metabolism; Cysteine and methionine metabolism; Lysine biosynthesis
Amino Acid Metabolism	1.1.1.85	K00052	3-isopropylmalate dehydrogenase	Valine, leucine and isoleucine biosynthesis
Amino Acid Metabolism	1.1.1.86	K00053	ketol-acid reductoisomerase	Valine, leucine and isoleucine biosynthesis; Pantothenate and CoA biosynthesis
Amino Acid Metabolism	1.3.1.12	K00220	prephenate dehydrogenase	Phenylalanine, tyrosine and tryptophan biosynthesis; Novobiocin biosynthesis
Amino Acid Metabolism	1.3.1.26	K00215	dihydrodipicolinate reductase	Lysine biosynthesis	This reaction is the second committed step in the biosynthesis of L-lysine and its precursor meso-diaminopimelate, which are critical for both protein and cell wall biosynthesis.
Amino Acid Metabolism	1.4.1.1	K00259	L-alanine dehydrogenase	Alanine, aspartate and glutamate metabolism; Taurine and hypotaurine metabolism
Amino Acid Metabolism	1.4.1.13	K00265	glutamate synthase large and small subunit (NADPH)	Alanine, aspartate and glutamate metabolism; Nitrogen metabolism
Amino Acid Metabolism	1.5.1.2	K00286	pyrroline-5-carboxylate reductase	Arginine and proline metabolism
Amino Acid Metabolism	1.5.99.8	K00318	proline dehydrogenase	Arginine and proline metabolism	proline degradation
Amino Acid Metabolism	2.1.2.1	K00600	serine hydroxymethyltransferase	Glycine, serine and threonine metabolism; Methane metabolism; Cyanoamino acid metabolism; Glyoxylate and dicarboxylate metabolism
Amino Acid Metabolism	2.1.3.3	K00611	ornithine carbamoyltransferase 1	Arginine and proline metabolism	In prokaryotes and eukaryotic microorganisms it is involved in the biosynthesis of arginine. In some bacterial species it is also involved in the degradation of arginine.
Amino Acid Metabolism	2.3.1.1	K00619	N-acetylglutamate synthase	Arginine and proline metabolism	Key enzyme in TCA cycle (distinctive gene in Geobacter)
Amino Acid Metabolism	2.3.1.16	K00619	acetyl-CoA acyltransferase anaerobic	Fatty acid metabolism; Valine, leucine and isoleucine degradation; Fatty acid elongation; alpha-Linolenic acid metabolism; Geraniol degradation; Biosynthesis of unsaturated fatty acids; Benzoate degradation; Ethylbenzene degradation
Amino Acid Metabolism	2.3.1.30	K00640	serine O-acetyltransferase	Cysteine and methionine metabolism; Sulfur metabolism
Amino Acid Metabolism	2.3.3.13	K01649	2-isopropylmalate synthase	Valine, leucine and isoleucine biosynthesis; Pyruvate metabolism
Amino Acid Metabolism	2.4.2.17	K00765	ATP phosphoribosyltransferase	Histidine metabolism	Catalyzes the first step in the biosynthesis of histidine in bacteria, fungi and plants
Amino Acid Metabolism	2.5.1.16	K00797	Spermidine Synthase	Arginine and proline metabolism; Glutathione metabolism; Cysteine and methionine metabolism; beta-Alanine metabolism	Conversion of putrescine and spermidine
Amino Acid Metabolism	2.5.1.47	K01738	cysteine synthase A	Cysteine and methionine metabolism; Sulfur metabolism
Amino Acid Metabolism	2.5.1.48	K01739	cystathionine gamma-synthase	Cysteine and methionine metabolism; Sulfur metabolism; Selenocompound metabolism
Amino Acid Metabolism	2.5.1.54	K01626	3-deoxy-7-phosphoheptulonate synthase	Phenylalanine, tyrosine and tryptophan biosynthesis
Amino Acid Metabolism	2.6.1.42	K00826	branched-chain-amino-acid transaminase	Glucosinolate biosynthesis; Valine, leucine and isoleucine degradation; Valine, leucine and isoleucine biosynthesis; Pantothenate and CoA biosynthesis
Amino Acid Metabolism	2.6.1.66	K00835	valine-pyruvate aminotransferase	Valine, leucine and isoleucine biosynthesis
Amino Acid Metabolism	2.7.1.39	K00872	homoserine kinase	Glycine, serine and threonine metabolism
Amino Acid Metabolism	2.7.1.71	K00891	shikimate kinase I II	Phenylalanine, tyrosine and tryptophan biosynthesis
Amino Acid Metabolism	2.7.2.11	K00931	gamma-glutamyl kinase	Arginine and proline metabolism	amino acid kinase family
Amino Acid Metabolism	2.7.2.4	K00928	aspartate kinase	Glycine, serine and threonine metabolism; Cysteine and methionine metabolism; Lysine biosynthesis
Amino Acid Metabolism	2.7.2.8	K00930	acetylglutamate kinase	Arginine and proline metabolism
Amino Acid Metabolism	2.8.3.5	K01027	Butyryl CoA Acetate CoA Transferase	Synthesis and degradation of ketone bodies; Valine, leucine and isoleucine degradation; Butanoate metabolism	Primary pathway for butryate production in gut community
Amino Acid Metabolism	3.5.1.2	K01425	L-glutaminase	D-Glutamine and D-glutamate metabolism; Alanine, aspartate and glutamate metabolism; Arginine and proline metabolism; Nitrogen metabolism
Amino Acid Metabolism	3.5.3.11	K01480	Agamintase	Arginine and proline metabolism	Conversion of agmatine and putrescine
Amino Acid Metabolism	3.5.4.1	K01485	cytosine deaminase	Arginine and proline metabolism; Pyrimidine metabolism
Amino Acid Metabolism	3.5.4.19	K01496	phosphoribosyl-AMP cyclohydrolase	Histidine metabolism
Amino Acid Metabolism	3.6.1.31	K01523	phosphoribosyl-ATP pyrophosphatase	Histidine metabolism
Amino Acid Metabolism	4.1.1.15	K01580	glutamate decarboxylase A and B PLP-dependent	Taurine and hypotaurine metabolism; Alanine, aspartate and glutamate metabolism; beta-Alanine metabolism; Butanoate metabolism; GABAergic synapse; Type I diabetes mellitus
Amino Acid Metabolism	4.1.1.17	K01581	Ornithine Decarboxylase	Arginine and proline metabolism; Glutathione metabolism	Conversion of ornithine and putrescine
Amino Acid Metabolism	4.1.1.18	K01582	lysine decarboxylase 1	Lysine degradation; Tropane, piperidine and pyridine alkaloid biosynthesis
Amino Acid Metabolism	4.1.1.19	K01583	biosynthetic arginine decarboxylase PLP-binding	Arginine and proline metabolism
Amino Acid Metabolism	4.1.1.48	K01609	Indole-3-glycerol-phosphate synthase	Phenylalanine, tyrosine and tryptophan biosynthesis
Amino Acid Metabolism	4.1.2.14	K01625	KDPG Aldolase	Pentose phosphate pathway; Pentose and glucuronate interconversions; Arginine and proline metabolism	Diagnostic gene of ED pathway
Amino Acid Metabolism	4.1.2.5	K01620	L-threonine aldolase	Glycine, serine and threonine metabolism
Amino Acid Metabolism	4.1.3.27	K01657	anthranilate synthase	Phenylalanine, tyrosine and tryptophan biosynthesis
Amino Acid Metabolism	4.2.1.10	K03785	3-dehydroquinate dehydratase	Phenylalanine, tyrosine and tryptophan biosynthesis
Amino Acid Metabolism	4.2.1.52	K01714	dihydrodipicolinate synthase	Lysine biosynthesis
Amino Acid Metabolism	4.2.1.9	K01687	dihydroxy-acid dehydratase	Valine, leucine and isoleucine biosynthesis; Pantothenate and CoA biosynthesis
Amino Acid Metabolism	4.2.3.1	K01733	L-threonine synthase	Glycine, serine and threonine metabolism; Vitamin B6 metabolism
Amino Acid Metabolism	4.2.3.5	K01736	chorismate synthase	Phenylalanine, tyrosine and tryptophan biosynthesis
Amino Acid Metabolism	4.3.1.19	K01754	threonine ammonia-lyase	Glycine, serine and threonine metabolism; Valine, leucine and isoleucine biosynthesis
Amino Acid Metabolism	4.3.2.1	K01755	argininosuccinate lyase	Alanine, aspartate and glutamate metabolism; Arginine and proline metabolism
Amino Acid Metabolism	4.4.1.15	K05396	D-cysteine desulfhydrase	Cysteine and methionine metabolism
Amino Acid Metabolism	5.1.1.13	K01779	aspartate racemase	Alanine, aspartate and glutamate metabolism
Amino Acid Metabolism	5.1.1.7	K01778	Diaminopimelate epimerase	Lysine biosynthesis
Amino Acid Metabolism	5.4.99.5	K01850	chorismate mutase	Phenylalanine, tyrosine and tryptophan biosynthesis
Amino Acid Metabolism	6.3.1.1	K01914	aspartate-ammonia ligase	Alanine, aspartate and glutamate metabolism; Cyanoamino acid metabolism; Nitrogen metabolism
Amino Acid Metabolism	6.3.1.2	K01915	L-glutamine synthase	Alanine, aspartate and glutamate metabolism; Arginine and proline metabolism; Glyoxylate and dicarboxylate metabolism; Nitrogen metabolism
Amino Acid Metabolism	6.3.2.13	K01928	UDP-N-acetylmuramoyl-L-alanyl-D-glutamatemeso-diaminopimelate ligase	Lysine biosynthesis; Peptidoglycan biosynthesis
Amino Acid Metabolism	6.3.4.4	K01939	adenylosuccinate synthetase	Purine metabolism;Alanine, aspartate and glutamate metabolism
Amino Acid Metabolism	6.3.4.5	K01940	arginosuccinate synthase	Alanine, aspartate and glutamate metabolism;Arginine and proline metabolism
Amino Acid Metabolism	6.3.5.5	K01955	carbamoyl phosphate synthetase small subunit glutamine amidotransferase	Pyrimidine metabolism; Alanine, aspartate and glutamate metabolism
Carbohydrate Metabolism	1.1.1.27	K00016	L-Lactate Dehydrogenase	Glycolysis / Gluconeogenesis; Pyruvate metabolism; Propanoate metabolism	Catalyzes conversion of lactate and pyruvate
Carbohydrate Metabolism	1.1.2.3	K00101	L-Lactate Dehydrogenase (cytochrome)	Pyruvate metabolism	Catalyzes conversion of lactate and pyruvate
Carbohydrate Metabolism	2.1.2.1	K00600	serine hydroxymethyltransferase	Glycine, serine and threonine metabolism; Methane metabolism; Cyanoamino acid metabolism; Glyoxylate and dicarboxylate metabolism
Carbohydrate Metabolism	2.2.1.1	K00615	Transketolase	Pentose phosphate pathway; Carbon fixation in photosynthetic organisms; Biosynthesis of ansamycins	Diagnostic gene of PPP
Carbohydrate Metabolism	2.2.1.2	K00616	Transaldolase	Pentose phosphate pathway	Diagnostic gene of PPP
Carbohydrate Metabolism	2.3.1.54	K00656	Pyruvate-Formate Lyase	Pyruvate metabolism; Propanoate metabolism; Butanoate metabolism	Key anaerobic respiration enzyme in the gut
Carbohydrate Metabolism	2.3.3.1	K01647	Si-Citrate Synthase	Citrate cycle (TCA cycle)
Carbohydrate Metabolism	2.3.3.13	K01649	2-isopropylmalate synthase	Valine, leucine and isoleucine biosynthesis; Pyruvate metabolism
Carbohydrate Metabolism	2.4.1.21	K00703	Glycogen Synthase	Starch and sucrose metabolism	Diagnostic starch metabolism gene
Carbohydrate Metabolism	2.7.1.12	K00851	Gluconokinase	Pentose phosphate pathway	Diagnostic gene of ED pathway
Carbohydrate Metabolism	2.7.1.15	K00852	Ribokinase	Pentose phosphate pathway	Phosphorylates ribose for introduction into pentose phosphate pathways
Carbohydrate Metabolism	2.7.1.56	K00882	1-Phosphofructokinase	Fructose and mannose metabolism	Mediates introduction of fructose-1-phosphate into glycolysis
Carbohydrate Metabolism	2.7.1.6	K00849	Galactokinase	Galactose metabolism	Terminal step in galactose metabolism
Carbohydrate Metabolism	2.7.2.15	K00932	Propionate Kinase	Propanoate metabolism	Key step in propionate production
Carbohydrate Metabolism	2.7.2.7	K00929	Butyrate Kinase	Butanoate metabolism	Secondary pathway for butryate production in gut community
Carbohydrate Metabolism	2.8.3.5	K01027	Butyryl CoA Acetate CoA Transferase	Synthesis and degradation of ketone bodies; Valine, leucine and isoleucine degradation; Butanoate metabolism	Primary pathway for butryate production in gut community
Carbohydrate Metabolism	3.2.1.15	K01184	Pectinase (Pectinesterase)	Pentose and glucuronate interconversions; Starch and sucrose metabolism	Converts pectin (poly(1,4-??-D-galacturonide)) to pectate (poly(1,4-??-D-galacturonate))
Carbohydrate Metabolism	3.2.1.20	K01187	alpha-Glucosidase	Starch and sucrose metabolism; Galactose metabolism	Cleaves sucrose
Carbohydrate Metabolism	3.2.1.23	K01190	beta-D-galactosidase	Glycosaminoglycan degradation; Other glycan degradation; Galactose metabolism; Sphingolipid metabolism; Glycosphingolipid biosynthesis - ganglio series	Cleaves lactose
Carbohydrate Metabolism	3.2.1.31	K01195	beta-D-glucuronidase	Glycosaminoglycan degradation; Pentose and glucuronate interconversions; Starch and sucrose metabolism; Porphyrin and chlorophyll metabolism; Flavone and flavonol biosynthesis; Lysosome	Cancer marker
Carbohydrate Metabolism	3.2.1.52	K01207	beta-N-acetyl-D-hexosaminide N-acetylhexosaminohydrolase	Glycosaminoglycan degradation; Other glycan degradation; Amino sugar and nucleotide sugar metabolism; Glycosphingolipid biosynthesis - globo series; Glycosphingolipid biosynthesis - ganglio series; Various types of N-glycan biosynthesis
Carbohydrate Metabolism	3.2.1.67	K22933	Extracellular Exopectate Hydrolase	Pentose and glucuronate interconversions; Starch and sucrose metabolism
Carbohydrate Metabolism	3.2.1.91	K19668	Cellulase (Exoglucanase)	Starch and sucrose metabolism	Converts cellulose to cellobioase
Carbohydrate Metabolism	3.5.1.25	K01443	N-Acetylglucosamine-6-Phosphate Deacetylase	Amino sugar and nucleotide sugar metabolism; Galactose metabolism	Diagnostic gene for introduction of GlcNAc and GalNAc into glycolysis
Carbohydrate Metabolism	4.1.1.15	K01580	glutamate decarboxylase A and B PLP-dependent	Taurine and hypotaurine metabolism; Alanine, aspartate and glutamate metabolism; beta-Alanine metabolism; Butanoate metabolism; GABAergic synapse; Type I diabetes mellitus
Carbohydrate Metabolism	4.1.1.41	K01604	Methylmalonyl-CaA decarboxylase	Propanoate metabolism	Key step in propionate production
Carbohydrate Metabolism	4.1.2.14	K01625	KDPG Aldolase	Pentose phosphate pathway; Pentose and glucuronate interconversions; Arginine and proline metabolism	Diagnostic gene of ED pathway
Carbohydrate Metabolism	4.2.1.12	K01690	Phosphogluconate dehydratase	Pentose phosphate pathway	Diagnostic gene of ED pathway
Carbohydrate Metabolism	4.2.2.2	K01728	Extracellular Endopectate Lyase	Pentose and glucuronate interconversions
Carbohydrate Metabolism	5.3.1.12	K01812	Glucuronate Isomerase	Pentose and glucuronate interconversions	Initial step for interconversion of glucuronate for introduction into pentose phosphate pathway
Carbohydrate Metabolism	5.3.1.25	K01818	Fucose Isomerase	Fructose and mannose metabolism
Carbohydrate Metabolism	5.3.1.4	K01804	Arabinose Isomerase	Pentose and glucuronate interconversions	Conversion of arabinose to ribulose for introduction into pentose phosphate pathway
Carbohydrate Metabolism	5.3.1.5	K01805	Xylose Isomerase	Pentose and glucuronate interconversions; Fructose and mannose metabolism	Initial step for introducing xylose into pentose phosphate pathway
Carbohydrate Metabolism	5.3.1.8	K01809	Mannose-6-Phosphate Isomerase	Fructose and mannose metabolism; Amino sugar and nucleotide sugar metabolism	Mediates introduction of mannose-6-phosphate into glycolysis
Carbohydrate Metabolism	6.3.1.2	K01915	L-glutamine synthase	Alanine, aspartate and glutamate metabolism; Arginine and proline metabolism; Glyoxylate and dicarboxylate metabolism; Nitrogen metabolism
Energy Metabolism	1.2.99.2	K00198	Carbon Monoxide Dehydrogenase	Methane metabolism; Nitrotoluene degradation; Carbon fixation pathways in prokaryotes	Terminal step in acetogenesis
Energy Metabolism	1.4.1.13	K00265	glutamate synthase large and small subunit (NADPH)	Alanine, aspartate and glutamate metabolism; Nitrogen metabolism
Energy Metabolism	2.1.2.1	K00600	serine hydroxymethyltransferase	Glycine, serine and threonine metabolism; Methane metabolism; Cyanoamino acid metabolism; Glyoxylate and dicarboxylate metabolism
Energy Metabolism	2.2.1.1	K00615	Transketolase	Pentose phosphate pathway; Carbon fixation in photosynthetic organisms; Biosynthesis of ansamycins	Diagnostic gene of PPP
Energy Metabolism	2.3.1.30	K00640	serine O-acetyltransferase	Cysteine and methionine metabolism; Sulfur metabolism
Energy Metabolism	2.5.1.47	K01738	cysteine synthase A	Cysteine and methionine metabolism; Sulfur metabolism
Energy Metabolism	2.5.1.48	K01739	cystathionine gamma-synthase	Cysteine and methionine metabolism; Sulfur metabolism; Selenocompound metabolism
Energy Metabolism	2.7.2.1	K00925	Acetate Kinase	Taurine and hypotaurine metabolism; Methane metabolism; Carbon fixation pathways in prokaryotes	Diagnostic enzyme for acetate production
Energy Metabolism	2.7.7.4	K00957	sulfate adenylyltransferase subunit 2	Selenocompound metabolism; Sulfur metabolism
Energy Metabolism	3.5.1.1	K01424	asparaginase	Cyanoamino acid metabolism; Nitrogen metabolism
Energy Metabolism	3.5.1.2	K01425	L-glutaminase	D-Glutamine and D-glutamate metabolism; Alanine, aspartate and glutamate metabolism; Arginine and proline metabolism; Nitrogen metabolism
Energy Metabolism	6.3.1.1	K01914	aspartate-ammonia ligase	Alanine, aspartate and glutamate metabolism; Cyanoamino acid metabolism; Nitrogen metabolism
Energy Metabolism	6.3.1.2	K01915	L-glutamine synthase	Alanine, aspartate and glutamate metabolism; Arginine and proline metabolism; Glyoxylate and dicarboxylate metabolism; Nitrogen metabolism
Energy Metabolism	6.3.4.3	K00288	Formyltetrahydrofolate synthetase	One carbon pool by folate; Carbon fixation pathways in prokaryotes	Formylates THF
Glycan Biosynthesis and Metabolism	2.3.1.129	K00677	UDP-N-acetylglucosamine acyltransferase	Lipopolysaccharide biosynthesis	form amino sugars
Glycan Biosynthesis and Metabolism	2.7.8.13	K01000	phospho-N-acetylmuramoyl-pentapeptide transferase	Peptidoglycan biosynthesis	Peptidoglycan biosynthesis
Glycan Biosynthesis and Metabolism	3.1.6.12	K01135	N-acetyl-D-galactosamine-4-sulfate 4-sulfohydrolase	Glycosaminoglycan degradation
Glycan Biosynthesis and Metabolism	3.1.6.14	K01137	N-acetyl-D-glucosamine-6-sulfate 6-sulfohydrolase	Glycosaminoglycan degradation
Glycan Biosynthesis and Metabolism	3.2.1.23	K01190	beta-D-galactosidase	Glycosaminoglycan degradation; Other glycan degradation; Galactose metabolism; Sphingolipid metabolism; Glycosphingolipid biosynthesis - ganglio series	Cleaves lactose
Glycan Biosynthesis and Metabolism	3.2.1.24	K01191	alpha-mannosidase	Other glycan degradation
Glycan Biosynthesis and Metabolism	3.2.1.25	K01192	Mannanase (beta-mannosidase)	Other glycan degradation; Lysosome	Converts mannan (polymannose) to mannose monomers
Glycan Biosynthesis and Metabolism	3.2.1.31	K01195	beta-D-glucuronidase	Glycosaminoglycan degradation; Pentose and glucuronate interconversions; Starch and sucrose metabolism; Porphyrin and chlorophyll metabolism; Flavone and flavonol biosynthesis; Lysosome	Cancer marker
Glycan Biosynthesis and Metabolism	3.2.1.52	K01207	beta-N-acetyl-D-hexosaminide N-acetylhexosaminohydrolase	Glycosaminoglycan degradation; Other glycan degradation; Amino sugar and nucleotide sugar metabolism; Glycosphingolipid biosynthesis - globo series; Glycosphingolipid biosynthesis - ganglio series; Various types of N-glycan biosynthesis
Glycan Biosynthesis and Metabolism	5.1.3.20	K03274	ADP-L-glycero-D-mannoheptose-6-epimerase NAD(P)-binding	Lipopolysaccharide biosynthesis	form sedoheptulose 7-P
Glycan Biosynthesis and Metabolism	6.3.2.13	K01928	UDP-N-acetylmuramoyl-L-alanyl-D-glutamatemeso-diaminopimelate ligase	Lysine biosynthesis; Peptidoglycan biosynthesis	Lysine biosynthesis, Peptidoglycan biosynthesis
Glycan Biosynthesis and Metabolism	6.3.2.4	K01921	D-alanineD-alanine ligase	D-Alanine metabolism; Peptidoglycan biosynthesis	D-Alanine metabolism, Peptidoglycan biosynthesis
Glycan Biosynthesis and Metabolism	6.3.2.8	K01924	UDP-N-acetylmuramateL-alanine ligase	D-Glutamine and D-glutamate metabolism; Peptidoglycan biosynthesis	D-Glutamine and D-glutamate metabolism, Peptidoglycan biosynthesis
Glycan Biosynthesis and Metabolism	6.3.2.9	K01925	UDP-N-acetylmuramoyl-L-alanineD-glutamate ligase	D-Glutamine and D-glutamate metabolism; Peptidoglycan biosynthesis	D-Glutamine and D-glutamate metabolism, Peptidoglycan biosynthesis
Lipid Metabolism	2.3.1.16	K00632	acetyl-CoA acyltransferase anaerobic	Fatty acid metabolism; Valine, leucine and isoleucine degradation; Fatty acid elongation; alpha-Linolenic acid metabolism; Geraniol degradation; Biosynthesis of unsaturated fatty acids; Benzoate degradation; Ethylbenzene degradation
Lipid Metabolism	2.3.1.180	K00648	beta-ketoacyl-acyl-carrier-protein synthase III	Fatty acid biosynthesis
Lipid Metabolism	2.7.1.30	K00864	Glycerol Kinase	Glycerolipid metabolism; PPAR signaling pathway; Plant-pathogen interaction
Lipid Metabolism	2.8.3.5	K01027	Butyryl CoA Acetate CoA Transferase	Synthesis and degradation of ketone bodies; Valine, leucine and isoleucine degradation; Butanoate metabolism	Primary pathway for butryate production in gut community
Lipid Metabolism	3.2.1.23	K01190	beta-D-galactosidase	Glycosaminoglycan degradation; Other glycan degradation; Galactose metabolism; Sphingolipid metabolism; Glycosphingolipid biosynthesis - ganglio series	Cleaves lactose
Lipid Metabolism	3.5.1.24	K01442	Conjugated Bile Salt Hydrolase	Primary bile acid biosynthesis; Secondary bile acid biosynthesis	Metabolizes conjugated bile salts in the gut
Metabolism of Cofactors and Vitamins	1.1.1.86	K00053	ketol-acid reductoisomerase	Valine, leucine and isoleucine biosynthesis; Pantothenate and CoA biosynthesis
Metabolism of Cofactors and Vitamins	2.1.1.64	K00568	3-demethylubiquinone-9 3-methyltransferase	Ubiquinone and other terpenoid-quinone biosynthesis	Terminal step in ubiquinone biosynthesis
Metabolism of Cofactors and Vitamins	2.5.1.9	K00793	Riboflavin Synthase ?? Subunit	Riboflavin metabolism	Terminal step in riboflavin biosynthesis
Metabolism of Cofactors and Vitamins	2.6.1.42	K00826	branched-chain-amino-acid transaminase	Glucosinolate biosynthesis; Valine, leucine and isoleucine degradation; Valine, leucine and isoleucine biosynthesis; Pantothenate and CoA biosynthesis
Metabolism of Cofactors and Vitamins	2.7.1.35	K00868	Pyridoxal Kinase	Vitamin B6 metabolism	Catalyzes formation of pyridoxal-5-phosphate
Metabolism of Cofactors and Vitamins	2.7.1.89	K07251	Thiamin Kinase	Thiamine metabolism	Terminal step in thiamine biosynthesis
Metabolism of Cofactors and Vitamins	2.7.8.26	K02233	Cobalamin Synthase	Porphyrin and chlorophyll metabolism	Terminal step in Vitamin B12 biosynthesis
Metabolism of Cofactors and Vitamins	2.8.1.6	K01012	Biotin Synthase	Biotin metabolism	Catalyzes formation of biotin from dethiobiotin
Metabolism of Cofactors and Vitamins	3.2.1.31	K01195	beta-D-glucuronidase	Glycosaminoglycan degradation; Pentose and glucuronate interconversions; Starch and sucrose metabolism; Porphyrin and chlorophyll metabolism; Flavone and flavonol biosynthesis; Lysosome	Cancer marker
Metabolism of Cofactors and Vitamins	4.2.1.9	K01687	dihydroxy-acid dehydratase	Valine, leucine and isoleucine biosynthesis; Pantothenate and CoA biosynthesis
Metabolism of Cofactors and Vitamins	4.2.3.1	K01733	L-threonine synthase	Glycine, serine and threonine metabolism; Vitamin B6 metabolism
Metabolism of Cofactors and Vitamins	4.99.1.1	K01772	Ferrochetalase	Porphyrin and chlorophyll metabolism	Terminal step in heme formation
Metabolism of Cofactors and Vitamins	4.99.1.3	K02190	Cobalt Chelatase	Porphyrin and chlorophyll metabolism	Incorporates colbalt into precorrin molecule
Metabolism of Cofactors and Vitamins	6.3.2.1	K01918	Pantothenate Synthetase	beta-Alanine metabolism; Pantothenate and CoA biosynthesis	Catalyzes formation of pantothenate for further conversion to CoA
Metabolism of Cofactors and Vitamins	6.3.2.17	K11754	Folylpolyglutamate Synthase	Folate biosynthesis	Catalyzes production of 7,8-dihydrofolate for introduction into the one-carbon pool
Metabolism of Cofactors and Vitamins	6.3.4.3	K00288	Formyltetrahydrofolate synthetase	One carbon pool by folate; Carbon fixation pathways in prokaryotes	Formylates THF
Metabolism of Cofactors and Vitamins	K03517	K03517	Quinolinate Synthase	Nicotinate and nicotinamide metabolism	Catalyzes formation of quinolinate for further conversion to NAD
Metabolism of Other Amino Acids	1.4.1.1	K00259	L-alanine dehydrogenase	Alanine, aspartate and glutamate metabolism; Taurine and hypotaurine metabolism
Metabolism of Other Amino Acids	1.8.1.9	K00384	thioredoxin reductase FAD-NADP-binding	Pyrimidine metabolism; Selenocompound metabolism
Metabolism of Other Amino Acids	2.1.2.1	K00600	serine hydroxymethyltransferase	Glycine, serine and threonine metabolism; Methane metabolism; Cyanoamino acid metabolism; Glyoxylate and dicarboxylate metabolism
Metabolism of Other Amino Acids	2.5.1.16	K00797	Spermidine Synthase	Arginine and proline metabolism; Glutathione metabolism; Cysteine and methionine metabolism; beta-Alanine metabolism	Conversion of putrescine and spermidine
Metabolism of Other Amino Acids	2.5.1.48	K01739	cystathionine gamma-synthase	Cysteine and methionine metabolism; Sulfur metabolism; Selenocompound metabolism
Metabolism of Other Amino Acids	2.7.2.1	K00925	Acetate Kinase	Taurine and hypotaurine metabolism; Methane metabolism; Carbon fixation pathways in prokaryotes	Diagnostic enzyme for acetate production
Metabolism of Other Amino Acids	2.7.7.4	K00955	sulfate adenylyltransferase subunit 2	Selenocompound metabolism; Sulfur metabolism
Metabolism of Other Amino Acids	2.9.1.1	K01042	L-Seryl-tRNASec selenium transferase	Selenocompound metabolism; Aminoacyl-tRNA biosynthesis
Metabolism of Other Amino Acids	3.5.1.1	K01424	asparaginase	Cyanoamino acid metabolism; Nitrogen metabolism
Metabolism of Other Amino Acids	3.5.1.2	K01425	L-glutaminase	D-Glutamine and D-glutamate metabolism; Alanine, aspartate and glutamate metabolism; Arginine and proline metabolism; Nitrogen metabolism
Metabolism of Other Amino Acids	4.1.1.15	K01580	glutamate decarboxylase A and B PLP-dependent	Taurine and hypotaurine metabolism; Alanine, aspartate and glutamate metabolism; beta-Alanine metabolism; Butanoate metabolism; GABAergic synapse; Type I diabetes mellitus
Metabolism of Other Amino Acids	4.1.1.17	K01581	Ornithine Decarboxylase	Arginine and proline metabolism; Glutathione metabolism	Conversion of ornithine and putrescine
Metabolism of Other Amino Acids	4.4.1.16	K11717	selenocysteine lyase PLP-dependent	Selenocompound metabolism
Metabolism of Other Amino Acids	5.1.1.1	K01775	alanine racemase	D-Alanine metabolism
Metabolism of Other Amino Acids	5.1.1.3	K01776	glutamate racemase	D-Glutamine and D-glutamate metabolism
Metabolism of Other Amino Acids	6.1.1.10	K01874	methionyl-tRNA synthetase	Selenocompound metabolism; Aminoacyl-tRNA biosynthesis
Metabolism of Other Amino Acids	6.3.1.1	K01914	aspartate-ammonia ligase	Alanine, aspartate and glutamate metabolism; Cyanoamino acid metabolism; Nitrogen metabolism
Metabolism of Other Amino Acids	6.3.1.8	K01460	glutathionylspermidine synthase	Glutathione metabolism	Glutathionylspermidine Metabolism in Escherichia coli J. Martin BollingerJr. Et al. 1995. JBC.270(23)14031-14041
Metabolism of Other Amino Acids	6.3.2.1	K01918	Pantothenate Synthetase	beta-Alanine metabolism; Pantothenate and CoA biosynthesis	Catalyzes formation of pantothenate for further conversion to CoA
Metabolism of Other Amino Acids	6.3.2.3	K01920	glutathione synthase	Glutathione metabolism
Metabolism of Other Amino Acids	6.3.2.4	K01921	D-alanineD-alanine ligase	D-Alanine metabolism; Peptidoglycan biosynthesis	D-Alanine metabolism, Peptidoglycan biosynthesis
Metabolism of Other Amino Acids	6.3.2.8	K01924	UDP-N-acetylmuramateL-alanine ligase	D-Glutamine and D-glutamate metabolism; Peptidoglycan biosynthesis	D-Glutamine and D-glutamate metabolism, Peptidoglycan biosynthesis
Metabolism of Other Amino Acids	6.3.2.9	K01925	UDP-N-acetylmuramoyl-L-alanineD-glutamate ligase	D-Glutamine and D-glutamate metabolism; Peptidoglycan biosynthesis	D-Glutamine and D-glutamate metabolism, Peptidoglycan biosynthesis
Metabolism of Terpenoids and Polyketides	1.17.1.2	K03527	1-hydroxy-2-methyl-2-E-butenyl 4-diphosphate reductase 4Fe-4S protein	Terpenoid backbone biosynthesis
Metabolism of Terpenoids and Polyketides	2.2.1.1	K00615	Transketolase	Pentose phosphate pathway; Carbon fixation in photosynthetic organisms; Biosynthesis of ansamycins	Diagnostic gene of PPP
Metabolism of Terpenoids and Polyketides	2.3.1.16	K00632	acetyl-CoA acyltransferase anaerobic	Fatty acid metabolism; Valine, leucine and isoleucine degradation; Fatty acid elongation; alpha-Linolenic acid metabolism; Geraniol degradation; Biosynthesis of unsaturated fatty acids; Benzoate degradation; Ethylbenzene degradation
Metabolism of Terpenoids and Polyketides	2.5.1.10	K00795	geranyltranstransferase	Terpenoid backbone biosynthesis
Metabolism of Terpenoids and Polyketides	2.7.7.60	K00991	4-diphosphocytidyl-2C-methyl-D-erythritol synthase	Terpenoid backbone biosynthesis
Nucleotide Metabolism	1.1.1.205	K00088	IMP dehydrogenase	Purine metabolism
Nucleotide Metabolism	1.17.4.2	K00527	anaerobic ribonucleoside-triphosphate reductase	Purine metabolism; Pyrimidine metabolism
Nucleotide Metabolism	1.8.1.9	K00384	thioredoxin reductase FAD-NADP-binding	Pyrimidine metabolism; Selenocompound metabolism
Nucleotide Metabolism	2.4.2.1	K03783	purine-nucleoside phosphorylase	Purine metabolism
Nucleotide Metabolism	2.4.2.3	K00757	uridine phosphorylase	Pyrimidine metabolism
Nucleotide Metabolism	2.4.2.4	K00758	thymidine phosphorylase	Pyrimidine metabolism
Nucleotide Metabolism	2.7.4.14	K13800	cytidylate kinase	Pyrimidine metabolism
Nucleotide Metabolism	3.5.4.1	K01485	cytosine deaminase	Arginine and proline metabolism; Pyrimidine metabolism
Nucleotide Metabolism	3.6.1.13	K01515	ADP-ribose pyrophosphatase	Purine metabolism
Nucleotide Metabolism	4.1.1.23	K01591	orotidine-5-phosphate decarboxylase	Pyrimidine metabolism
Nucleotide Metabolism	6.3.4.13	K01945	phosphoribosylglycinamide synthetase phosphoribosylamine-glycine ligase	Purine metabolism
Nucleotide Metabolism	6.3.4.4	K01939	adenylosuccinate synthetase	Purine metabolism;Alanine, aspartate and glutamate metabolism
Nucleotide Metabolism	6.3.5.5	K01955	carbamoyl phosphate synthetase small subunit glutamine amidotransferase	Pyrimidine metabolism; Alanine, aspartate and glutamate metabolism
Translation	2.9.1.1	K01042	L-Seryl-tRNASec selenium transferase	Selenocompound metabolism; Aminoacyl-tRNA biosynthesis
Translation	6.1.1.10	K01874	methionyl-tRNA synthetase	Selenocompound metabolism; Aminoacyl-tRNA biosynthesis
Translation	6.1.1.11	K01875	Serine-tRNA ligase	Aminoacyl-tRNA biosynthesis
