## Supplementary Dataset S4 for "METABOLIC: High-throughput profiling of microbial genomes for functional traits, biogeochemistry, and community-scale metabolic networks"

### Sheet: Escherichia_coli_O157H7
Supplementary Dataset S4. The comparison of the protein prediction performance among five software packages/online servers on the genome of Escherichia coli O157H7 str. Sakai.
Protein ID	Original annotation	METABOLIC	METABOLIC result	METABOLIC result statistics	Original annotation	KAAS	KAAS result	KAAS result statistics	Original annotation	GhostKOALA	GhostKOALA result	GhostKOALA result statistics	Original annotation	BlastKOALA	BlastKOALA result	BlastKOALA result statistics	Original annotation	RAST	RAST result	RAST result statistics
BAA31754.1	plasmid mobilization (plasmid)	NA	0	FN	plasmid mobilization (plasmid)	NA	0	FN	plasmid mobilization (plasmid)	NA	0	FN	plasmid mobilization (plasmid)	NA	0	FN	plasmid mobilization (plasmid)	Nickel ABC transporter, periplasmic nickel-binding protein NikA (TC 3.A.1.5.3)	0	FP
BAA31755.1	unnamed protein product (plasmid)	NA	1	TN	unnamed protein product (plasmid)	NA	1	TN	unnamed protein product (plasmid)	NA	1	TN	unnamed protein product (plasmid)	NA	1	TN	unnamed protein product (plasmid)	hypothetical protein	1	TN
BAA31756.1	unnamed protein product (plasmid)	NA	1	TN	unnamed protein product (plasmid)	NA	1	TN	unnamed protein product (plasmid)	NA	1	TN	unnamed protein product (plasmid)	NA	1	TN	unnamed protein product (plasmid)	putative cell division protein	0	FP
BAA31757.3	ToxR-regulated lipoprotein (plasmid)	NA	0	FN	ToxR-regulated lipoprotein (plasmid)	NA	0	FN	ToxR-regulated lipoprotein (plasmid)	NA	0	FN	ToxR-regulated lipoprotein (plasmid)	NA	0	FN	ToxR-regulated lipoprotein (plasmid)	Lipoprotein, ToxR-activated gene, TagA	1	TP
BAA31758.1	Type II secretion pathway related protein (plasmid)	general secretion pathway protein C	1	TP	Type II secretion pathway related protein (plasmid)	NA	0	FN	Type II secretion pathway related protein (plasmid)	general secretion pathway protein C	1	TP	Type II secretion pathway related protein (plasmid)	general secretion pathway protein C	1	TP	Type II secretion pathway related protein (plasmid)	General secretion pathway protein C	1	TP
BAA31759.1	Type II secretion pathway related protein (plasmid)	general secretion pathway protein D	1	TP	Type II secretion pathway related protein (plasmid)	general secretion pathway protein D	1	TP	Type II secretion pathway related protein (plasmid)	general secretion pathway protein D	1	TP	Type II secretion pathway related protein (plasmid)	general secretion pathway protein D	1	TP	Type II secretion pathway related protein (plasmid)	General secretion pathway protein D	1	TP
BAA31760.1	Type II secretion pathway related protein (plasmid)	general secretion pathway protein E [EC:7.4.2.8]	1	TP	Type II secretion pathway related protein (plasmid)	general secretion pathway protein E [EC:7.4.2.8]	1	TP	Type II secretion pathway related protein (plasmid)	general secretion pathway protein E [EC:7.4.2.8]	1	TP	Type II secretion pathway related protein (plasmid)	general secretion pathway protein E [EC:7.4.2.8]	1	TP	Type II secretion pathway related protein (plasmid)	General secretion pathway protein E	1	TP
BAA31761.1	Type II secretion pathway related protein (plasmid)	general secretion pathway protein F	1	TP	Type II secretion pathway related protein (plasmid)	general secretion pathway protein F	1	TP	Type II secretion pathway related protein (plasmid)	general secretion pathway protein F	1	TP	Type II secretion pathway related protein (plasmid)	general secretion pathway protein F	1	TP	Type II secretion pathway related protein (plasmid)	General secretion pathway protein F	1	TP
BAA31762.1	Type II secretion pathway related protein (plasmid)	general secretion pathway protein G	1	TP	Type II secretion pathway related protein (plasmid)	general secretion pathway protein G	1	TP	Type II secretion pathway related protein (plasmid)	general secretion pathway protein G	1	TP	Type II secretion pathway related protein (plasmid)	general secretion pathway protein G	1	TP	Type II secretion pathway related protein (plasmid)	General secretion pathway protein G	1	TP
BAA31763.1	Type II secretion pathway related protein (plasmid)	general secretion pathway protein H	1	TP	Type II secretion pathway related protein (plasmid)	NA	0	FN	Type II secretion pathway related protein (plasmid)	general secretion pathway protein H	1	TP	Type II secretion pathway related protein (plasmid)	general secretion pathway protein H	1	TP	Type II secretion pathway related protein (plasmid)	General secretion pathway protein H	1	TP
BAA31764.1	Type II secretion pathway related protein (plasmid)	general secretion pathway protein I	1	TP	Type II secretion pathway related protein (plasmid)	general secretion pathway protein I	1	TP	Type II secretion pathway related protein (plasmid)	general secretion pathway protein I	1	TP	Type II secretion pathway related protein (plasmid)	general secretion pathway protein I	1	TP	Type II secretion pathway related protein (plasmid)	General secretion pathway protein I	1	TP
BAA31765.1	Type II secretion pathway related protein (plasmid)	general secretion pathway protein J	1	TP	Type II secretion pathway related protein (plasmid)	general secretion pathway protein J	1	TP	Type II secretion pathway related protein (plasmid)	general secretion pathway protein J	1	TP	Type II secretion pathway related protein (plasmid)	general secretion pathway protein J	1	TP	Type II secretion pathway related protein (plasmid)	General secretion pathway protein J	1	TP
BAA31766.1	Type II secretion pathway related protein (plasmid)	general secretion pathway protein K	1	TP	Type II secretion pathway related protein (plasmid)	general secretion pathway protein K	1	TP	Type II secretion pathway related protein (plasmid)	general secretion pathway protein K	1	TP	Type II secretion pathway related protein (plasmid)	general secretion pathway protein K	1	TP	Type II secretion pathway related protein (plasmid)	General secretion pathway protein K	1	TP
BAA31767.1	Type II secretion pathway related protein (plasmid)	general secretion pathway protein L	1	TP	Type II secretion pathway related protein (plasmid)	NA	0	FN	Type II secretion pathway related protein (plasmid)	general secretion pathway protein L	1	TP	Type II secretion pathway related protein (plasmid)	general secretion pathway protein L	1	TP	Type II secretion pathway related protein (plasmid)	General secretion pathway protein L	1	TP
BAA31768.1	Type II secretion pathway related protein (plasmid)	general secretion pathway protein M	1	TP	Type II secretion pathway related protein (plasmid)	general secretion pathway protein M	1	TP	Type II secretion pathway related protein (plasmid)	general secretion pathway protein M	1	TP	Type II secretion pathway related protein (plasmid)	general secretion pathway protein M	1	TP	Type II secretion pathway related protein (plasmid)	General secretion pathway protein M	1	TP
BAA31769.1	Type II secretion pathway related protein (plasmid)	toxin coregulated pilus biosynthesis protein J [EC:3.4.23.43 2.1.1.-]	1	TP	Type II secretion pathway related protein (plasmid)	leader peptidase (prepilin peptidase) / N-methyltransferase [EC:3.4.23.43 2.1.1.-]	0	FP	Type II secretion pathway related protein (plasmid)	general secretion pathway protein O [EC:3.4.23.43 2.1.1.-]	1	TP	Type II secretion pathway related protein (plasmid)	leader peptidase (prepilin peptidase) / N-methyltransferase [EC:3.4.23.43 2.1.1.-]	0	FP	Type II secretion pathway related protein (plasmid)	Leader peptidase (Prepilin peptidase) (EC 3.4.23.43) / N-methyltransferase (EC 2.1.1.-)	0	FP
BAA31770.1	Type II secretion pathway related protein (plasmid)	general secretion pathway protein S	1	TP	Type II secretion pathway related protein (plasmid)	NA	0	FN	Type II secretion pathway related protein (plasmid)	general secretion pathway protein S	1	TP	Type II secretion pathway related protein (plasmid)	general secretion pathway protein S	1	TP	Type II secretion pathway related protein (plasmid)	hypothetical protein	0	FN
BAA31771.1	IS911 (plasmid)	transposase	1	TP	IS911 (plasmid)	transposase	0	FP	IS911 (plasmid)	NA	0	FN	IS911 (plasmid)	transposase	0	FP	IS911 (plasmid)	Mobile element protein	0	FP
BAA31772.3	unnamed protein product (plasmid)	putative transposase	1	TP	unnamed protein product (plasmid)	putative transposase	0	FP	unnamed protein product (plasmid)	putative transposase	0	FP	unnamed protein product (plasmid)	putative transposase	0	FP	unnamed protein product (plasmid)	Mobile element protein	0	FP
BAA31773.1	Hemolysin C (plasmid)	cytolysin-activating lysine-acyltransferase [EC:2.3.1.-]	1	TP	Hemolysin C (plasmid)	cytolysin-activating lysine-acyltransferase [EC:2.3.1.-]	1	TP	Hemolysin C (plasmid)	cytolysin-activating lysine-acyltransferase [EC:2.3.1.-]	1	TP	Hemolysin C (plasmid)	cytolysin-activating lysine-acyltransferase [EC:2.3.1.-]	1	TP	Hemolysin C (plasmid)	RTX toxin activating lysine-acyltransferase (EC 2.3.1.-)	1	TP
BAA31774.1	Hemolysin A (plasmid)	hemolysin A	1	TP	Hemolysin A (plasmid)	NA	0	FP	Hemolysin A (plasmid)	hemolysin A	1	TP	Hemolysin A (plasmid)	hemolysin A	1	TP	Hemolysin A (plasmid)	RTX toxins determinant A and related Ca2+-binding proteins # Leukotoxin A	1	TP
BAA31775.1	Hemolysin B (plasmid)	ATP-binding cassette, subfamily B, bacterial CylB	1	TP	Hemolysin B (plasmid)	ATP-binding cassette, subfamily B, bacterial HlyB/CyaB	1	TP	Hemolysin B (plasmid)	ATP-binding cassette, subfamily B, bacterial HlyB/CyaB	1	TP	Hemolysin B (plasmid)	ATP-binding cassette, subfamily B, bacterial HlyB/CyaB	1	TP	Hemolysin B (plasmid)	Methionine ABC transporter ATP-binding protein	0	FP
BAA31776.1	Hemolysin D (plasmid)	membrane fusion protein, S-layer protein transport system	1	TP	Hemolysin D (plasmid)	hemolysin D	0	FP	Hemolysin D (plasmid)	hemolysin D	1	TP	Hemolysin D (plasmid)	hemolysin D	1	TP	Hemolysin D (plasmid)	Microcin H47 secretion protein	0	FP
BAA31777.1	PapX protein (plasmid)	NA	0	FN	PapX protein (plasmid)	NA	0	FN	PapX protein (plasmid)	NA	0	FN	PapX protein (plasmid)	NA	0	FN	PapX protein (plasmid)	PapX protein	1	TP
BAA31778.1	recombinase (plasmid)	NA	0	FN	recombinase (plasmid)	NA	0	FN	recombinase (plasmid)	NA	0	FN	recombinase (plasmid)	NA	0	FN	recombinase (plasmid)	Resolvase	0	FP
BAA31779.1	unnamed protein product (plasmid)	NA	1	TN	unnamed protein product (plasmid)	NA	1	TN	unnamed protein product (plasmid)	NA	1	TN	unnamed protein product (plasmid)	NA	1	TN	unnamed protein product (plasmid)	hypothetical protein	1	TN
BAA31780.2	RepFIB (plasmid)	NA	0	FN	RepFIB (plasmid)	NA	0	FN	RepFIB (plasmid)	NA	0	FN	RepFIB (plasmid)	NA	0	FN	RepFIB (plasmid)	RepFIB replication protein A	1	TP
BAA31781.1	unnamed protein product (plasmid)	NA	1	TN	unnamed protein product (plasmid)	NA	1	TN	unnamed protein product (plasmid)	CBFA2/RNUX1 translocation partner 1	0	FP	unnamed protein product (plasmid)	NA	1	TN	unnamed protein product (plasmid)	hypothetical protein	1	TN
BAA31782.2	unnamed protein product (plasmid)	NA	1	TN	unnamed protein product (plasmid)	NA	1	TN	unnamed protein product (plasmid)	NA	1	TN	unnamed protein product (plasmid)	NA	1	TN	unnamed protein product (plasmid)	FIG00640445: hypothetical protein	1	TN
BAA31783.2	KfrAs (plasmid)	NA	0	FN	KfrAs (plasmid)	NA	0	FN	KfrAs (plasmid)	NA	0	FN	KfrAs (plasmid)	NA	0	FN	KfrAs (plasmid)	FIG00642472: hypothetical protein	0	FN
BAA31784.1	LetA protein (plasmid)	antitoxin CcdA	1	TP	LetA protein (plasmid)	NA	0	FN	LetA protein (plasmid)	antitoxin CcdA	1	TP	LetA protein (plasmid)	antitoxin CcdA	1	TP	LetA protein (plasmid)	CcdA protein (antitoxin to CcdB)	1	TP
BAA31785.1	cytotoxic protein LetB (plasmid)	toxin CcdB	1	TP	cytotoxic protein LetB (plasmid)	NA	0	FN	cytotoxic protein LetB (plasmid)	toxin CcdB	1	TP	cytotoxic protein LetB (plasmid)	toxin CcdB	1	TP	cytotoxic protein LetB (plasmid)	CcdB toxin protein	1	TP
BAA31786.1	resolvase (plasmid)	NA	0	FN	resolvase (plasmid)	integrase/recombinase XerD	0	FP	resolvase (plasmid)	NA	0	FN	resolvase (plasmid)	NA	0	FN	resolvase (plasmid)	Resolvase	1	TP
BAA31787.1	transposase (plasmid)	putative transposase	1	TP	transposase (plasmid)	putative transposase	1	TP	transposase (plasmid)	NA	0	FN	transposase (plasmid)	NA	0	FN	transposase (plasmid)	Mobile element protein	0	FP
BAA31788.1	IS629 (plasmid)	transposase	1	TP	IS629 (plasmid)	NA	0	FN	IS629 (plasmid)	NA	0	FN	IS629 (plasmid)	NA	0	FN	IS629 (plasmid)	Mobile element protein	0	FP
BAA31789.1	Rep protein, partial (plasmid)	NA	0	FN	Rep protein, partial (plasmid)	NA	0	FN	Rep protein, partial (plasmid)	NA	0	FN	Rep protein, partial (plasmid)	NA	0	FN	Rep protein, partial (plasmid)	Replication initiation protein RepE	1	TP
BAA31790.2	SopA protein (plasmid)	chromosome partitioning protein	1	TP	SopA protein (plasmid)	chromosome partitioning protein	1	TP	SopA protein (plasmid)	chromosome partitioning protein	1	TP	SopA protein (plasmid)	chromosome partitioning protein	1	TP	SopA protein (plasmid)	Chromosome (plasmid) partitioning protein ParA	1	TP
BAA31791.1	SopB protein (plasmid)	ParB family transcriptional regulator, chromosome partitioning protein	1	TP	SopB protein (plasmid)	NA	0	FN	SopB protein (plasmid)	ParB family transcriptional regulator, chromosome partitioning protein	1	TP	SopB protein (plasmid)	ParB family transcriptional regulator, chromosome partitioning protein	1	TP	SopB protein (plasmid)	Chromosome (plasmid) partitioning protein ParB	1	TP
BAA31792.1	reverse transcriptase (plasmid)	nicotine oxidoreductase [EC:1.5.3.-]	0	FN	reverse transcriptase (plasmid)	NA	0	FN	reverse transcriptase (plasmid)	RNA-directed DNA polymerase [EC:2.7.7.49]	0	FP	reverse transcriptase (plasmid)	RNA-directed DNA polymerase [EC:2.7.7.49]	0	FP	reverse transcriptase (plasmid)	Retron-type RNA-directed DNA polymerase (EC 2.7.7.49)	0	FP
BAA31793.1	unnamed protein product (plasmid)	NA	1	TN	unnamed protein product (plasmid)	NA	1	TN	unnamed protein product (plasmid)	NA	1	TN	unnamed protein product (plasmid)	NA	1	TN	unnamed protein product (plasmid)	FIG01048508: hypothetical protein	1	TN
BAA31794.1	unnamed protein product (plasmid)	NA	1	TN	unnamed protein product (plasmid)	NA	1	TN	unnamed protein product (plasmid)	NA	1	TN	unnamed protein product (plasmid)	NA	1	TN	unnamed protein product (plasmid)	hypothetical protein	1	TN
BAA31795.1	hemagglutinin-associated protein (plasmid)	adenine-specific DNA-methyltransferase [EC:2.1.1.72]	0	FN	hemagglutinin-associated protein (plasmid)	adenine-specific DNA-methyltransferase [EC:2.1.1.72]	0	FP	hemagglutinin-associated protein (plasmid)	adenine-specific DNA-methyltransferase [EC:2.1.1.72]	0	FP	hemagglutinin-associated protein (plasmid)	adenine-specific DNA-methyltransferase [EC:2.1.1.72]	0	FP	hemagglutinin-associated protein (plasmid)	Adenine-specific methyltransferase (EC 2.1.1.72)	0	FP
BAA31796.1	unnamed protein product (plasmid)	NA	1	TN	unnamed protein product (plasmid)	NA	1	TN	unnamed protein product (plasmid)	NA	1	TN	unnamed protein product (plasmid)	NA	1	TN	unnamed protein product (plasmid)	YcgB	0	FP
BAA31797.1	unnamed protein product (plasmid)	NA	1	TN	unnamed protein product (plasmid)	NA	1	TN	unnamed protein product (plasmid)	NA	1	TN	unnamed protein product (plasmid)	NA	1	TN	unnamed protein product (plasmid)	FIG00638373: hypothetical protein	1	TN
BAA31798.2	unnamed protein product (plasmid)	NA	1	TN	unnamed protein product (plasmid)	NA	1	TN	unnamed protein product (plasmid)	NA	1	TN	unnamed protein product (plasmid)	NA	1	TN	unnamed protein product (plasmid)	Antirestriction protein ArdA	0	FP
BAA31799.1	antirestriction protein KlcA (plasmid)	NA	0	FN	antirestriction protein KlcA (plasmid)	NA	0	FN	antirestriction protein KlcA (plasmid)	NA	0	FN	antirestriction protein KlcA (plasmid)	NA	0	FN	antirestriction protein KlcA (plasmid)	Putative antirestriction protein	0	FP
BAA31800.1	unnamed protein product (plasmid)	NA	1	TN	unnamed protein product (plasmid)	NA	1	TN	unnamed protein product (plasmid)	NA	1	TN	unnamed protein product (plasmid)	NA	1	TN	unnamed protein product (plasmid)	Adenine-specific methyltransferase (EC 2.1.1.72)	0	FP
BAA31801.1	unnamed protein product (plasmid)	NA	1	TN	unnamed protein product (plasmid)	NA	1	TN	unnamed protein product (plasmid)	NA	1	TN	unnamed protein product (plasmid)	NA	1	TN	unnamed protein product (plasmid)	Mobile element protein	0	FP
BAA31802.2	unnamed protein product (plasmid)	NA	1	TN	unnamed protein product (plasmid)	NA	1	TN	unnamed protein product (plasmid)	NA	1	TN	unnamed protein product (plasmid)	NA	1	TN	unnamed protein product (plasmid)	YdaB	0	FP
BAA31803.1	unnamed protein product (plasmid)	NA	1	TN	unnamed protein product (plasmid)	NA	1	TN	unnamed protein product (plasmid)	NA	1	TN	unnamed protein product (plasmid)	NA	1	TN	unnamed protein product (plasmid)	hypothetical plasmid protein	1	TN
BAA31804.1	unnamed protein product (plasmid)	NA	1	TN	unnamed protein product (plasmid)	NA	1	TN	unnamed protein product (plasmid)	NA	1	TN	unnamed protein product (plasmid)	NA	1	TN	unnamed protein product (plasmid)	FIG00638607: hypothetical protein	1	TN
BAA31805.1	unnamed protein product (plasmid)	NA	1	TN	unnamed protein product (plasmid)	NA	1	TN	unnamed protein product (plasmid)	NA	1	TN	unnamed protein product (plasmid)	NA	1	TN	unnamed protein product (plasmid)	FIG00244619: hypothetical protein	1	TN
BAA31806.1	single-strand binding protein (plasmid)	single-strand DNA-binding protein	1	TP	single-strand binding protein (plasmid)	single-strand DNA-binding protein	1	TP	single-strand binding protein (plasmid)	single-strand DNA-binding protein	1	TP	single-strand binding protein (plasmid)	single-strand DNA-binding protein	1	TP	single-strand binding protein (plasmid)	Single-stranded DNA-binding protein	1	TP
BAA31807.1	unnamed protein product (plasmid)	ParB family transcriptional regulator, chromosome partitioning protein	0	FP	unnamed protein product (plasmid)	ParB family transcriptional regulator, chromosome partitioning protein	0	FP	unnamed protein product (plasmid)	ParB family transcriptional regulator, chromosome partitioning protein	0	FP	unnamed protein product (plasmid)	ParB family transcriptional regulator, chromosome partitioning protein	1	TP	unnamed protein product (plasmid)	FIG00638906: hypothetical protein	1	TN
BAA31808.1	psiB (plasmid)	NA	0	FN	psiB (plasmid)	NA	0	FN	psiB (plasmid)	NA	0	FN	psiB (plasmid)	NA	0	FN	psiB (plasmid)	Adenine-specific methyltransferase (EC 2.1.1.72)	0	FP
BAA31809.1	psiA (plasmid)	NA	0	FN	psiA (plasmid)	NA	0	FN	psiA (plasmid)	NA	0	FN	psiA (plasmid)	NA	0	FN	psiA (plasmid)	PsiA protein	1	TP
BAA31810.1	Stable plasmid inheritance protein (F leading maintenance protein) (plasmid)	protein HokB	1	TP	Stable plasmid inheritance protein (F leading maintenance protein) (plasmid)	protein HokB	1	TP	Stable plasmid inheritance protein (F leading maintenance protein) (plasmid)	protein HokB	1	TP	Stable plasmid inheritance protein (F leading maintenance protein) (plasmid)	protein HokB	1	TP	Stable plasmid inheritance protein (F leading maintenance protein) (plasmid)	hypothetical protein	0	FN
BAA31811.2	NikB (plasmid)	NA	0	FN	NikB (plasmid)	NA	0	FN	NikB (plasmid)	NA	0	FN	NikB (plasmid)	NA	0	FN	NikB (plasmid)	involved in conjugative DNA transfer	0	FP
BAA31812.1	unnamed protein product (plasmid)	NA	1	TN	unnamed protein product (plasmid)	NA	1	TN	unnamed protein product (plasmid)	NA	1	TN	unnamed protein product (plasmid)	NA	1	TN	unnamed protein product (plasmid)	FIG00638738: hypothetical protein	1	TN
BAA31813.1	transposase Tra5 (plasmid)	NA	0	FN	transposase Tra5 (plasmid)	NA	0	FN	transposase Tra5 (plasmid)	NA	0	FN	transposase Tra5 (plasmid)	NA	0	FN	transposase Tra5 (plasmid)	Mobile element protein	1	TP
BAA31814.1	transposase (plasmid)	NA	0	FN	transposase (plasmid)	NA	0	FN	transposase (plasmid)	NA	0	FN	transposase (plasmid)	NA	0	FN	transposase (plasmid)	Mobile element protein	1	TP
BAA31815.1	Toxin B (plasmid)	NA	0	FN	Toxin B (plasmid)	NA	0	FN	Toxin B (plasmid)	NA	0	FN	Toxin B (plasmid)	NA	0	FN	Toxin B (plasmid)	FIG00640240: hypothetical protein	0	FN
BAA31816.1	transposase Tra5 (plasmid)	NA	0	FN	transposase Tra5 (plasmid)	NA	0	FN	transposase Tra5 (plasmid)	NA	0	FN	transposase Tra5 (plasmid)	NA	0	FN	transposase Tra5 (plasmid)	Mobile element protein	1	TP
BAA31817.1	IS629 (plasmid)	transposase	1	TP	IS629 (plasmid)	NA	0	FN	IS629 (plasmid)	NA	0	FN	IS629 (plasmid)	NA	0	FN	IS629 (plasmid)	Mobile element protein	1	TP
BAA31818.1	helicase I, partial (plasmid)	NA	0	FN	helicase I, partial (plasmid)	NA	0	FN	helicase I, partial (plasmid)	NA	0	FN	helicase I, partial (plasmid)	NA	0	FN	helicase I, partial (plasmid)	IncF plasmid conjugative transfer DNA-nicking and unwinding protein TraI	0	FP
BAA31819.1	TraX protein (plasmid)	NA	0	FN	TraX protein (plasmid)	NA	0	FN	TraX protein (plasmid)	NA	0	FN	TraX protein (plasmid)	NA	0	FN	TraX protein (plasmid)	IncF plasmid conjugative transfer pilin acetylase TraX	1	TP
BAA31820.1	unnamed protein product (plasmid)	uncharacterized protein	1	TN	unnamed protein product (plasmid)	uncharacterized protein	1	TN	unnamed protein product (plasmid)	NA	1	TN	unnamed protein product (plasmid)	NA	1	TN	unnamed protein product (plasmid)	Dienelactone hydrolase and related enzymes	0	FP
BAA31821.1	fertility inhibition protein (plasmid)	ProP effector	0	FN	fertility inhibition protein (plasmid)	NA	0	FN	fertility inhibition protein (plasmid)	NA	0	FN	fertility inhibition protein (plasmid)	NA	0	FN	fertility inhibition protein (plasmid)	IncF plasmid conjugative transfer fertility inhibition protein FinO	1	TP
BAA31822.1	unnamed protein product (plasmid)	micrococcal nuclease [EC:3.1.31.1]	1	TP	unnamed protein product (plasmid)	NA	1	TN	unnamed protein product (plasmid)	NA	1	TN	unnamed protein product (plasmid)	NA	1	TN	unnamed protein product (plasmid)	FIG01068181: hypothetical protein	1	TN
BAA31823.1	unnamed protein product (plasmid)	NA	1	TN	unnamed protein product (plasmid)	NA	1	TN	unnamed protein product (plasmid)	NA	1	TN	unnamed protein product (plasmid)	NA	1	TN	unnamed protein product (plasmid)	YihA	0	FP
BAA31824.1	Replication protein (plasmid)	NA	0	FN	Replication protein (plasmid)	NA	0	FN	Replication protein (plasmid)	NA	0	FN	Replication protein (plasmid)	NA	0	FN	Replication protein (plasmid)	Replication regulatory protein repA2 (Protein copB)	1	TP
BAA31825.1	Replication protein (plasmid)	NA	0	FN	Replication protein (plasmid)	NA	0	FN	Replication protein (plasmid)	NA	0	FN	Replication protein (plasmid)	NA	0	FN	Replication protein (plasmid)	RepA1	1	TP
BAA31826.1	unnamed protein product (plasmid)	NA	1	TN	unnamed protein product (plasmid)	NA	1	TN	unnamed protein product (plasmid)	NA	1	TN	unnamed protein product (plasmid)	NA	1	TN	unnamed protein product (plasmid)	FIG01069112: hypothetical protein	1	TN
BAA31827.1	unnamed protein product (plasmid)	toxin ParE1/3/4	0	FP	unnamed protein product (plasmid)	NA	1	TN	unnamed protein product (plasmid)	NA	1	TN	unnamed protein product (plasmid)	NA	1	TN	unnamed protein product (plasmid)	FIG01069112: hypothetical protein	1	TN
BAA31828.1	unnamed protein product (plasmid)	NA	1	TN	unnamed protein product (plasmid)	NA	1	TN	unnamed protein product (plasmid)	NA	1	TN	unnamed protein product (plasmid)	NA	1	TN	unnamed protein product (plasmid)	stability (stb) locus of IncFII plasmid NR1; similar to SwissProt accession number P11907	0	FP
BAA31829.1	transposase, partial (plasmid)	NA	0	FN	transposase, partial (plasmid)	NA	0	FN	transposase, partial (plasmid)	NA	0	FN	transposase, partial (plasmid)	NA	0	FN	transposase, partial (plasmid)	Mobile element protein	1	TP
BAA31830.1	IS600, partial (plasmid)	putative transposase	1	TP	IS600, partial (plasmid)	putative transposase	1	TP	IS600, partial (plasmid)	NA	0	FN	IS600, partial (plasmid)	NA	0	FN	IS600, partial (plasmid)	Mobile element protein	1	TP
BAA31831.1	transposase (plasmid)	NA	0	FN	transposase (plasmid)	NA	0	FN	transposase (plasmid)	NA	0	FN	transposase (plasmid)	NA	0	FN	transposase (plasmid)	Mobile element protein	1	TP
BAA31832.1	Catalase-peroxidase (plasmid)	catalase-peroxidase [EC:1.11.1.21]	1	TP	Catalase-peroxidase (plasmid)	catalase-peroxidase [EC:1.11.1.21]	1	TP	Catalase-peroxidase (plasmid)	catalase-peroxidase [EC:1.11.1.21]	1	TP	Catalase-peroxidase (plasmid)	catalase-peroxidase [EC:1.11.1.21]	1	TP	Catalase-peroxidase (plasmid)	Catalase (EC 1.11.1.6) / Peroxidase (EC 1.11.1.7)	1	TP
BAA31833.1	unnamed protein product, partial (plasmid)	soluble cytochrome b562	0	FP	unnamed protein product, partial (plasmid)	NA	1	TN	unnamed protein product, partial (plasmid)	NA	1	TN	unnamed protein product, partial (plasmid)	NA	1	TN	unnamed protein product, partial (plasmid)	unnamed protein product	1	TN
BAA31834.1	transposase (plasmid)	putative transposase	1	TP	transposase (plasmid)	putative transposase	1	TP	transposase (plasmid)	NA	0	FN	transposase (plasmid)	NA	0	FN	transposase (plasmid)	Mobile element protein	1	TP
BAA31836.1	serine protease EspP (plasmid)	serine protease autotransporter [EC:3.4.21.-]	1	TP	serine protease EspP (plasmid)	IgA-specific serine endopeptidase [EC:3.4.21.72]	1	TP	serine protease EspP (plasmid)	serine protease autotransporter [EC:3.4.21.-]	1	TP	serine protease EspP (plasmid)	serine protease autotransporter [EC:3.4.21.-]	1	TP	serine protease EspP (plasmid)	Per-activated serine protease autotransporter enterotoxin EspC	0	FP
BAA31837.1	unnamed protein product (plasmid)	NA	1	TN	unnamed protein product (plasmid)	NA	1	TN	unnamed protein product (plasmid)	NA	1	TN	unnamed protein product (plasmid)	NA	1	TN	unnamed protein product (plasmid)	Polysaccharide deacetylase	0	FP
BAA31838.1	unnamed protein product (plasmid)	GlcNAc transferase	0	FP	unnamed protein product (plasmid)	L-malate glycosyltransferase [EC:2.4.1.-]	0	FP	unnamed protein product (plasmid)	NA	1	TN	unnamed protein product (plasmid)	NA	1	TN	unnamed protein product (plasmid)	Hexosyltransferase homolog	0	FP
BAA31839.1	hypothetical 66.6 kD protein in FRWD-PPC intergenic region (plasmid)	heptose-I-phosphate ethanolaminephosphotransferase [EC:2.7.8.-]	1	TP	hypothetical 66.6 kD protein in FRWD-PPC intergenic region (plasmid)	heptose-I-phosphate ethanolaminephosphotransferase [EC:2.7.8.-]	1	TP	hypothetical 66.6 kD protein in FRWD-PPC intergenic region (plasmid)	heptose-I-phosphate ethanolaminephosphotransferase [EC:2.7.8.-]	1	TP	hypothetical 66.6 kD protein in FRWD-PPC intergenic region (plasmid)	heptose-I-phosphate ethanolaminephosphotransferase [EC:2.7.8.-]	1	TP	hypothetical 66.6 kD protein in FRWD-PPC intergenic region (plasmid)	UPF0141 membrane protein YijP possibly required for phosphoethanolamine modification of lipopolysaccharide	0	FP
BAA31840.1	Lipid A biosynthesis (Kdo)2-(lauroyl)-lipid IVA acyltransferase (plasmid)	lauroyl-Kdo2-lipid IVA myristoyltransferase [EC:2.3.1.243]	1	TP	Lipid A biosynthesis (Kdo)2-(lauroyl)-lipid IVA acyltransferase (plasmid)	lauroyl-Kdo2-lipid IVA myristoyltransferase [EC:2.3.1.243]	1	TP	Lipid A biosynthesis (Kdo)2-(lauroyl)-lipid IVA acyltransferase (plasmid)	lauroyl-Kdo2-lipid IVA myristoyltransferase [EC:2.3.1.243]	1	TP	Lipid A biosynthesis (Kdo)2-(lauroyl)-lipid IVA acyltransferase (plasmid)	lauroyl-Kdo2-lipid IVA myristoyltransferase [EC:2.3.1.243]	1	TP	Lipid A biosynthesis (Kdo)2-(lauroyl)-lipid IVA acyltransferase (plasmid)	Lipid A biosynthesis (KDO) 2-(lauroyl)-lipid IVA acyltransferase (EC 2.3.1.-)	1	TP
BAB33424.1	thr operon leader peptide	NA	0	FN	thr operon leader peptide	NA	0	FN	thr operon leader peptide	NA	0	FN	thr operon leader peptide	NA	0	FN	thr operon leader peptide	hypothetical protein	1	TN
BAB33425.1	aspartokinase I	bifunctional aspartokinase / homoserine dehydrogenase 1 [EC:2.7.2.4 1.1.1.3]	1	TP	aspartokinase I	bifunctional aspartokinase / homoserine dehydrogenase 1 [EC:2.7.2.4 1.1.1.3]	1	TP	aspartokinase I	bifunctional aspartokinase / homoserine dehydrogenase 1 [EC:2.7.2.4 1.1.1.3]	0	FP	aspartokinase I	bifunctional aspartokinase / homoserine dehydrogenase 1 [EC:2.7.2.4 1.1.1.3]	1	TP	aspartokinase I	Aspartokinase (EC 2.7.2.4) / Homoserine dehydrogenase (EC 1.1.1.3)	1	TP
BAB33426.1	homoserine kinase	homoserine kinase [EC:2.7.1.39]	1	TP	homoserine kinase	homoserine kinase [EC:2.7.1.39]	1	TP	homoserine kinase	homoserine kinase [EC:2.7.1.39]	1	TP	homoserine kinase	homoserine kinase [EC:2.7.1.39]	1	TP	homoserine kinase	Homoserine kinase (EC 2.7.1.39)	1	TP
BAB33427.1	L-threonine synthase	threonine synthase [EC:4.2.3.1]	1	TP	L-threonine synthase	threonine synthase [EC:4.2.3.1]	1	TP	L-threonine synthase	threonine synthase [EC:4.2.3.1]	1	TP	L-threonine synthase	threonine synthase [EC:4.2.3.1]	1	TP	L-threonine synthase	Threonine synthase (EC 4.2.3.1)	1	TP
BAB33428.1	hypothetical protein ECs_0005	NA	1	TN	hypothetical protein ECs_0005	NA	1	TN	hypothetical protein ECs_0005	NA	1	TN	hypothetical protein ECs_0005	NA	1	TN	hypothetical protein ECs_0005	FIG00638754: hypothetical protein	1	TN
BAB33429.1	peroxide resistance protein	uncharacterized protein	0	FN	peroxide resistance protein	uncharacterized protein	0	FN	peroxide resistance protein	uncharacterized protein	0	FN	peroxide resistance protein	uncharacterized protein	0	FN	peroxide resistance protein	UPF0246 protein YaaA	0	FP
BAB33430.1	amino acid carrier protein	alanine or glycine:cation symporter, AGCS family	1	TP	amino acid carrier protein	alanine or glycine:cation symporter, AGCS family	1	TP	amino acid carrier protein	alanine or glycine:cation symporter, AGCS family	1	TP	amino acid carrier protein	alanine or glycine:cation symporter, AGCS family	1	TP	amino acid carrier protein	Putative alanine/glycine transport protein	1	TP
BAB33431.1	transaldolase B	transaldolase [EC:2.2.1.2]	1	TP	transaldolase B	transaldolase [EC:2.2.1.2]	1	TP	transaldolase B	transaldolase [EC:2.2.1.2]	1	TP	transaldolase B	transaldolase [EC:2.2.1.2]	1	TP	transaldolase B	Transaldolase (EC 2.2.1.2)	1	TP
BAB33432.1	molybdochelatase incorporating molybdenum into molybdopterin	molybdopterin adenylyltransferase [EC:2.7.7.75]	1	TP	molybdochelatase incorporating molybdenum into molybdopterin	molybdopterin adenylyltransferase [EC:2.7.7.75]	1	TP	molybdochelatase incorporating molybdenum into molybdopterin	molybdopterin adenylyltransferase [EC:2.7.7.75]	1	TP	molybdochelatase incorporating molybdenum into molybdopterin	molybdopterin adenylyltransferase [EC:2.7.7.75]	1	TP	molybdochelatase incorporating molybdenum into molybdopterin	Molybdopterin biosynthesis molybdochelatase MogA	1	TP
BAB33433.1	succinate-acetate transporter	uncharacterized protein	0	FN	succinate-acetate transporter	uncharacterized protein	0	FN	succinate-acetate transporter	uncharacterized protein	0	FN	succinate-acetate transporter	uncharacterized protein	0	FN	succinate-acetate transporter	YaaH protein	0	FP
BAB33434.1	hypothetical protein ECs_0012	NA	1	TN	hypothetical protein ECs_0012	NA	1	TN	hypothetical protein ECs_0012	NA	1	TN	hypothetical protein ECs_0012	NA	1	TN	hypothetical protein ECs_0012	FIG00553873: hypothetical protein	1	TN
BAB33436.1	hypothetical protein ECs_0013	NA	1	TN	hypothetical protein ECs_0013	NA	1	TN	hypothetical protein ECs_0013	NA	1	TN	hypothetical protein ECs_0013	NA	1	TN	hypothetical protein ECs_0013	FIG00638537: hypothetical protein	1	TN
BAB33437.1	chaperone Hsp70	molecular chaperone DnaK	1	TP	chaperone Hsp70	molecular chaperone DnaK	1	TP	chaperone Hsp70	molecular chaperone DnaK	1	TP	chaperone Hsp70	molecular chaperone DnaK	1	TP	chaperone Hsp70	Chaperone protein DnaK	1	TP
BAB33438.1	chaperone Hsp40	molecular chaperone DnaJ	1	TP	chaperone Hsp40	molecular chaperone DnaJ	1	TP	chaperone Hsp40	molecular chaperone DnaJ	1	TP	chaperone Hsp40	molecular chaperone DnaJ	1	TP	chaperone Hsp40	Chaperone protein DnaJ	1	TP
Statistical analysis summary	METABOLIC	KAAS	GhostKOALA	BlastKOALA	RAST
FN	28	35	32	31	4
FP	4	9	6	5	30
TN	25	28	28	29	20
TP	43	28	34	35	46
Recall	0.605634	0.444444	0.515152	0.530303	0.92
TP / TP+FN
Precision	0.914894	0.756757	0.85	0.875	0.605263
TP / TP+FP
Accuracy	0.68	0.56	0.62	0.64	0.66
(TP+TN) / (TP+TN+FP+FN)
F1	0.728814	0.56	0.641509	0.660377	0.730159
2*Precision*Recall/(Precision+Recall)
