## Supplementary Dataset S5 for "METABOLIC: High-throughput profiling of microbial genomes for functional traits, biogeochemistry, and community-scale metabolic networks"

### Sheet: Pseudomonas_aeruginosa
Supplementary Dataset S5. The comparison of the protein prediction performance among five software packages/online servers on the genome of Pseudomonas aeruginosa PAO1.
Protein ID	Original annotation	METABOLIC	METABOLIC result	METABOLIC result statistics	Original annotation	KAAS	KAAS result	KAAS result statistics	Original annotation	GhostKOALA	GhostKOALA result	GhostKOALA result statistics	Original annotation	BlastKOALA	BlastKOALA result	BlastKOALA result statistics	Original annotation	RAST	RAST result	RAST result statistics
AAG03391.1	chromosomal replication initiator protein DnaA	chromosomal replication initiator protein	1	TP	chromosomal replication initiator protein DnaA	chromosomal replication initiator protein	1	TP	chromosomal replication initiator protein DnaA	chromosomal replication initiator protein	1	TP	chromosomal replication initiator protein DnaA	chromosomal replication initiator protein	1	TP	chromosomal replication initiator protein DnaA	Chromosomal replication initiator protein DnaA	1	TP
AAG03392.1	DNA polymerase III, beta chain	DNA polymerase III subunit beta [EC:2.7.7.7]	1	TP	DNA polymerase III, beta chain	DNA polymerase III subunit beta [EC:2.7.7.7]	1	TP	DNA polymerase III, beta chain	DNA polymerase III subunit beta [EC:2.7.7.7]	1	TP	DNA polymerase III, beta chain	DNA polymerase III subunit beta [EC:2.7.7.7]	1	TP	DNA polymerase III, beta chain	DNA polymerase III beta subunit (EC 2.7.7.7)	1	TP
AAG03393.1	RecF protein	DNA replication and repair protein RecF	1	TP	RecF protein	DNA replication and repair protein RecF	1	TP	RecF protein	DNA replication and repair protein RecF	1	TP	RecF protein	DNA replication and repair protein RecF	1	TP	RecF protein	DNA recombination and repair protein RecF	1	TP
AAG03394.1	DNA gyrase subunit B	DNA gyrase subunit B [EC:5.6.2.2]	1	TP	DNA gyrase subunit B	DNA gyrase subunit B [EC:5.6.2.2]	1	TP	DNA gyrase subunit B	DNA gyrase subunit B [EC:5.6.2.2]	1	TP	DNA gyrase subunit B	DNA gyrase subunit B [EC:5.6.2.2]	1	TP	DNA gyrase subunit B	DNA gyrase subunit B (EC 5.99.1.3)	1	TP
AAG03395.1	lysophosphatidic acid acyltransferase, LptA	1-acyl-sn-glycerol-3-phosphate acyltransferase [EC:2.3.1.51]	1	TP	lysophosphatidic acid acyltransferase, LptA	1-acyl-sn-glycerol-3-phosphate acyltransferase [EC:2.3.1.51]	1	TP	lysophosphatidic acid acyltransferase, LptA	1-acyl-sn-glycerol-3-phosphate acyltransferase [EC:2.3.1.51]	0	FP	lysophosphatidic acid acyltransferase, LptA	1-acyl-sn-glycerol-3-phosphate acyltransferase [EC:2.3.1.51]	1	TP	lysophosphatidic acid acyltransferase, LptA	1-acyl-sn-glycerol-3-phosphate acyltransferase (EC 2.3.1.51)	1	TP
AAG03396.1	conserved hypothetical protein	D-glycero-D-manno-heptose 1,7-bisphosphate phosphatase [EC:3.1.3.82 3.1.3.83]	0	FP	conserved hypothetical protein	D-glycero-D-manno-heptose 1,7-bisphosphate phosphatase [EC:3.1.3.82 3.1.3.83]	0	FP	conserved hypothetical protein	D-glycero-D-manno-heptose 1,7-bisphosphate phosphatase [EC:3.1.3.82 3.1.3.83]	0	FP	conserved hypothetical protein	D-glycero-D-manno-heptose 1,7-bisphosphate phosphatase [EC:3.1.3.82 3.1.3.83]	0	FP	conserved hypothetical protein	Histidinol-phosphatase (EC 3.1.3.15)	0	FP
AAG03397.1	hypothetical protein PA0007	NA	1	TN	hypothetical protein PA0007	NA	1	TN	hypothetical protein PA0007	NA	1	TN	hypothetical protein PA0007	NA	1	TN	hypothetical protein PA0007	FIG00956319: hypothetical protein	1	TN
AAG03398.1	glycyl-tRNA synthetase beta chain	glycyl-tRNA synthetase beta chain [EC:6.1.1.14]	1	TP	glycyl-tRNA synthetase beta chain	glycyl-tRNA synthetase beta chain [EC:6.1.1.14]	1	TP	glycyl-tRNA synthetase beta chain	glycyl-tRNA synthetase beta chain [EC:6.1.1.14]	1	TP	glycyl-tRNA synthetase beta chain	glycyl-tRNA synthetase beta chain [EC:6.1.1.14]	1	TP	glycyl-tRNA synthetase beta chain	Glycyl-tRNA synthetase beta chain (EC 6.1.1.14)	1	TP
AAG03399.1	glycyl-tRNA synthetase alpha chain	glycyl-tRNA synthetase alpha chain [EC:6.1.1.14]	1	TP	glycyl-tRNA synthetase alpha chain	glycyl-tRNA synthetase alpha chain [EC:6.1.1.14]	1	TP	glycyl-tRNA synthetase alpha chain	glycyl-tRNA synthetase alpha chain [EC:6.1.1.14]	1	TP	glycyl-tRNA synthetase alpha chain	glycyl-tRNA synthetase alpha chain [EC:6.1.1.14]	1	TP	glycyl-tRNA synthetase alpha chain	Glycyl-tRNA synthetase alpha chain (EC 6.1.1.14)	1	TP
AAG03400.1	DNA-3-methyladenine glycosidase I	DNA-3-methyladenine glycosylase I [EC:3.2.2.20]	1	TP	DNA-3-methyladenine glycosidase I	DNA-3-methyladenine glycosylase I [EC:3.2.2.20]	1	TP	DNA-3-methyladenine glycosidase I	DNA-3-methyladenine glycosylase I [EC:3.2.2.20]	1	TP	DNA-3-methyladenine glycosidase I	DNA-3-methyladenine glycosylase I [EC:3.2.2.20]	1	TP	DNA-3-methyladenine glycosidase I	DNA-3-methyladenine glycosylase (EC 3.2.2.20)	1	TP
AAG03401.1	probable 2-OH-lauroyltransferase	Kdo2-lipid IVA lauroyltransferase/acyltransferase [EC:2.3.1.241 2.3.1.-]	1	TP	probable 2-OH-lauroyltransferase	Kdo2-lipid IVA lauroyltransferase/acyltransferase [EC:2.3.1.241 2.3.1.-]	1	TP	probable 2-OH-lauroyltransferase	Kdo2-lipid IVA lauroyltransferase/acyltransferase [EC:2.3.1.241 2.3.1.-]	1	TP	probable 2-OH-lauroyltransferase	Kdo2-lipid IVA lauroyltransferase/acyltransferase [EC:2.3.1.241 2.3.1.-]	1	TP	probable 2-OH-lauroyltransferase	Lipid A biosynthesis lauroyl acyltransferase (EC 2.3.1.-)	1	TP
AAG03402.1	hypothetical protein PA0012	NA	1	TN	hypothetical protein PA0012	NA	1	TN	hypothetical protein PA0012	NA	1	TN	hypothetical protein PA0012	NA	1	TN	hypothetical protein PA0012	FIG00954045: hypothetical protein	1	TN
AAG03403.1	conserved hypothetical protein	uncharacterized protein	1	TN	conserved hypothetical protein	uncharacterized protein	1	TN	conserved hypothetical protein	uncharacterized protein	1	TN	conserved hypothetical protein	uncharacterized protein	1	TN	conserved hypothetical protein	Putative preQ0 transporter	0	FP
AAG03404.1	hypothetical protein PA0014	NA	1	TN	hypothetical protein PA0014	NA	1	TN	hypothetical protein PA0014	NA	1	TN	hypothetical protein PA0014	NA	1	TN	hypothetical protein PA0014	FIG00964692: hypothetical protein	1	TN
AAG03405.1	hypothetical protein PA0015	NA	1	TN	hypothetical protein PA0015	NA	1	TN	hypothetical protein PA0015	NA	1	TN	hypothetical protein PA0015	NA	1	TN	hypothetical protein PA0015	Chaperone protein YscY (Yop proteins translocation protein Y)	0	FP
AAG03406.1	potassium uptake protein TrkA	trk system potassium uptake protein	1	TP	potassium uptake protein TrkA	trk system potassium uptake protein	1	TP	potassium uptake protein TrkA	trk system potassium uptake protein	1	TP	potassium uptake protein TrkA	trk system potassium uptake protein	1	TP	potassium uptake protein TrkA	Trk system potassium uptake protein TrkA	1	TP
AAG03407.1	conserved hypothetical protein	16S rRNA (cytosine967-C5)-methyltransferase [EC:2.1.1.176]	0	FP	conserved hypothetical protein	16S rRNA (cytosine967-C5)-methyltransferase [EC:2.1.1.176]	0	FP	conserved hypothetical protein	16S rRNA (cytosine967-C5)-methyltransferase [EC:2.1.1.176]	0	FP	conserved hypothetical protein	16S rRNA (cytosine967-C5)-methyltransferase [EC:2.1.1.176]	0	FP	conserved hypothetical protein	Ribosomal RNA small subunit methyltransferase B (EC 2.1.1.-)	0	FP
AAG03408.1	methionyl-tRNA formyltransferase	16S rRNA (cytosine967-C5)-methyltransferase [EC:2.1.1.176]	0	FP	methionyl-tRNA formyltransferase	methionyl-tRNA formyltransferase [EC:2.1.2.9]	1	TP	methionyl-tRNA formyltransferase	methionyl-tRNA formyltransferase [EC:2.1.2.9]	1	TP	methionyl-tRNA formyltransferase	methionyl-tRNA formyltransferase [EC:2.1.2.9]	1	TP	methionyl-tRNA formyltransferase	Methionyl-tRNA formyltransferase (EC 2.1.2.9)	1	TP
AAG03409.1	polypeptide deformylase	peptide deformylase [EC:3.5.1.88]	1	TP	polypeptide deformylase	peptide deformylase [EC:3.5.1.88]	1	TP	polypeptide deformylase	peptide deformylase [EC:3.5.1.88]	1	TP	polypeptide deformylase	peptide deformylase [EC:3.5.1.88]	1	TP	polypeptide deformylase	Peptide deformylase (EC 3.5.1.88)	1	TP
AAG03410.1	hypothetical protein PA0020	NA	1	TN	hypothetical protein PA0020	NA	1	TN	hypothetical protein PA0020	NA	1	TN	hypothetical protein PA0020	NA	1	TN	hypothetical protein PA0020	Uncharacterized protein with LysM domain, COG1652	1	TN
AAG03411.1	conserved hypothetical protein	DNA processing protein	0	FP	conserved hypothetical protein	DNA processing protein	0	FP	conserved hypothetical protein	DNA processing protein	0	FP	conserved hypothetical protein	DNA processing protein	0	FP	conserved hypothetical protein	Rossmann fold nucleotide-binding protein Smf possibly involved in DNA uptake	0	FP
AAG03412.1	conserved hypothetical protein	L-threonylcarbamoyladenylate synthase [EC:2.7.7.87]	0	FP	conserved hypothetical protein	L-threonylcarbamoyladenylate synthase [EC:2.7.7.87]	0	FP	conserved hypothetical protein	L-threonylcarbamoyladenylate synthase [EC:2.7.7.87]	0	FP	conserved hypothetical protein	L-threonylcarbamoyladenylate synthase [EC:2.7.7.87]	0	FP	conserved hypothetical protein	TsaC protein (YrdC domain) required for threonylcarbamoyladenosine t(6)A37 modification in tRNA	0	FP
AAG03413.1	quinone oxidoreductase	D-arabitol-phosphate dehydrogenase [EC:1.1.1.301]	0	FP	quinone oxidoreductase	NADPH:quinone reductase [EC:1.6.5.5]	1	TP	quinone oxidoreductase	NADPH:quinone reductase [EC:1.6.5.5]	1	TP	quinone oxidoreductase	NADPH:quinone reductase [EC:1.6.5.5]	1	TP	quinone oxidoreductase	Quinone oxidoreductase (EC 1.6.5.5)	1	TP
AAG03414.1	coproporphyrinogen III oxidase, aerobic	coproporphyrinogen III oxidase [EC:1.3.3.3]	1	TP	coproporphyrinogen III oxidase, aerobic	coproporphyrinogen III oxidase [EC:1.3.3.3]	1	TP	coproporphyrinogen III oxidase, aerobic	coproporphyrinogen III oxidase [EC:1.3.3.3]	1	TP	coproporphyrinogen III oxidase, aerobic	coproporphyrinogen III oxidase [EC:1.3.3.3]	1	TP	coproporphyrinogen III oxidase, aerobic	Coproporphyrinogen III oxidase, aerobic (EC 1.3.3.3)	1	TP
AAG03415.1	shikimate dehydrogenase	shikimate dehydrogenase [EC:1.1.1.25]	1	TP	shikimate dehydrogenase	shikimate dehydrogenase [EC:1.1.1.25]	1	TP	shikimate dehydrogenase	shikimate dehydrogenase [EC:1.1.1.25]	1	TP	shikimate dehydrogenase	shikimate dehydrogenase [EC:1.1.1.25]	1	TP	shikimate dehydrogenase	Shikimate 5-dehydrogenase I alpha (EC 1.1.1.25)	1	TP
AAG03416.1	phospholipase C, PlcB	NA	0	FN	phospholipase C, PlcB	NA	0	FN	phospholipase C, PlcB	NA	0	FN	phospholipase C, PlcB	NA	0	FN	phospholipase C, PlcB	FIG00954501: hypothetical protein	0	FN
AAG03417.1	hypothetical protein PA0027	NA	1	TN	hypothetical protein PA0027	NA	1	TN	hypothetical protein PA0027	NA	1	TN	hypothetical protein PA0027	NA	1	TN	hypothetical protein PA0027	Parvulin-like peptidyl-prolyl isomerase	0	FP
AAG03418.1	hypothetical protein PA0028	NA	1	TN	hypothetical protein PA0028	NA	1	TN	hypothetical protein PA0028	NA	1	TN	hypothetical protein PA0028	NA	1	TN	hypothetical protein PA0028	FIG00958158: hypothetical protein	1	TN
AAG03419.1	probable sulfate transporter	sulfate permease, SulP family	1	TP	probable sulfate transporter	NA	0	FN	probable sulfate transporter	sulfate permease, SulP family	1	TP	probable sulfate transporter	sulfate permease, SulP family	1	TP	probable sulfate transporter	Sulfate permease	1	TP
AAG03420.1	hypothetical protein PA0030	glycine betaine/proline transport system substrate-binding protein	0	FP	hypothetical protein PA0030	glycine betaine/proline transport system substrate-binding protein	0	FP	hypothetical protein PA0030	glycine betaine/proline transport system substrate-binding protein	0	FP	hypothetical protein PA0030	glycine betaine/proline transport system substrate-binding protein	0	FP	hypothetical protein PA0030	L-proline glycine betaine binding ABC transporter protein ProX (TC 3.A.1.12.1)	0	FP
AAG03421.1	choline sulfatase	choline-sulfatase [EC:3.1.6.6]	1	TP	choline sulfatase	choline-sulfatase [EC:3.1.6.6]	1	TP	choline sulfatase	choline-sulfatase [EC:3.1.6.6]	1	TP	choline sulfatase	choline-sulfatase [EC:3.1.6.6]	1	TP	choline sulfatase	Choline-sulfatase (EC 3.1.6.6)	1	TP
AAG03422.1	probable transcriptional regulator	LysR family transcriptional regulator, glycine cleavage system transcriptional activator	1	TP	probable transcriptional regulator	NA	0	FN	probable transcriptional regulator	NA	0	FN	probable transcriptional regulator	NA	0	FN	probable transcriptional regulator	Transcriptional regulator, LysR family	1	TP
AAG03423.1	hypothetical protein PA0033	NA	1	TN	hypothetical protein PA0033	NA	1	TN	hypothetical protein PA0033	NA	1	TN	hypothetical protein PA0033	NA	1	TN	hypothetical protein PA0033	FIG00958443: hypothetical protein	1	TN
AAG03424.1	probable two-component response regulator	two-component system, NarL family, response regulator EvgA	1	TP	probable two-component response regulator	NA	0	FN	probable two-component response regulator	two-component system, NarL family, response regulator EvgA	1	TP	probable two-component response regulator	two-component system, NarL family, response regulator EvgA	1	TP	probable two-component response regulator	DNA-binding response regulator, LuxR family	1	TP
AAG03425.1	tryptophan synthase alpha chain	tryptophan synthase alpha chain [EC:4.2.1.20]	1	TP	tryptophan synthase alpha chain	tryptophan synthase alpha chain [EC:4.2.1.20]	1	TP	tryptophan synthase alpha chain	tryptophan synthase alpha chain [EC:4.2.1.20]	1	TP	tryptophan synthase alpha chain	tryptophan synthase alpha chain [EC:4.2.1.20]	1	TP	tryptophan synthase alpha chain	Tryptophan synthase alpha chain (EC 4.2.1.20)	1	TP
AAG03426.1	tryptophan synthase beta chain	tryptophan synthase beta chain [EC:4.2.1.20]	1	TP	tryptophan synthase beta chain	tryptophan synthase beta chain [EC:4.2.1.20]	1	TP	tryptophan synthase beta chain	tryptophan synthase beta chain [EC:4.2.1.20]	1	TP	tryptophan synthase beta chain	tryptophan synthase beta chain [EC:4.2.1.20]	1	TP	tryptophan synthase beta chain	Tryptophan synthase beta chain (EC 4.2.1.20)	1	TP
AAG03427.1	transcriptional regulator TrpI	LysR family transcriptional regulator, glycine cleavage system transcriptional activator	1	TP	transcriptional regulator TrpI	NA	0	FN	transcriptional regulator TrpI	NA	0	FN	transcriptional regulator TrpI	NA	0	FN	transcriptional regulator TrpI	HTH-type transcriptional regulator trpI	1	TP
AAG03428.1	hypothetical protein PA0038	dodecin	0	FP	hypothetical protein PA0038	dodecin	0	FP	hypothetical protein PA0038	dodecin	0	FP	hypothetical protein PA0038	dodecin	0	FP	hypothetical protein PA0038	Dodecin (COG3360) Flavin-binding	0	FP
AAG03429.1	hypothetical protein PA0039	NA	1	TN	hypothetical protein PA0039	NA	1	TN	hypothetical protein PA0039	NA	1	TN	hypothetical protein PA0039	NA	1	TN	hypothetical protein PA0039	hypothetical protein	1	TN
AAG03430.1	conserved hypothetical protein	hemolysin activation/secretion protein	0	FP	conserved hypothetical protein	hemolysin activation/secretion protein	0	FP	conserved hypothetical protein	NA	1	TN	conserved hypothetical protein	NA	1	TN	conserved hypothetical protein	Channel-forming transporter/cytolysins activator of TpsB family	0	FP
AAG03431.1	probable hemagglutinin	filamentous hemagglutinin	1	TP	probable hemagglutinin	filamentous hemagglutinin	1	TP	probable hemagglutinin	filamentous hemagglutinin	1	TP	probable hemagglutinin	filamentous hemagglutinin	1	TP	probable hemagglutinin	Putative large exoprotein involved in heme utilization or adhesion of ShlA/HecA/FhaA family	0	FP
AAG03432.1	hypothetical protein PA0042	NA	1	TN	hypothetical protein PA0042	NA	1	TN	hypothetical protein PA0042	NA	1	TN	hypothetical protein PA0042	NA	1	TN	hypothetical protein PA0042	FIG00953153: hypothetical protein	1	TN
AAG03433.1	hypothetical protein PA0043	NA	1	TN	hypothetical protein PA0043	NA	1	TN	hypothetical protein PA0043	NA	1	TN	hypothetical protein PA0043	NA	1	TN	hypothetical protein PA0043	FIG00956950: hypothetical protein	1	TN
AAG03434.1	exoenzyme T	exoenzyme T	1	TP	exoenzyme T	exoenzyme T	1	TP	exoenzyme T	NA	0	FN	exoenzyme T	exoenzyme T	1	TP	exoenzyme T	Methyl-accepting chemotaxis protein	0	FP
AAG03435.1	hypothetical protein PA0045	NA	1	TN	hypothetical protein PA0045	NA	1	TN	hypothetical protein PA0045	NA	1	TN	hypothetical protein PA0045	NA	1	TN	hypothetical protein PA0045	Probable lipoprotein	0	FP
AAG03436.1	hypothetical protein PA0046	NA	1	TN	hypothetical protein PA0046	NA	1	TN	hypothetical protein PA0046	NA	1	TN	hypothetical protein PA0046	NA	1	TN	hypothetical protein PA0046	Probable lipoprotein	0	FP
AAG03437.1	hypothetical protein PA0047	NA	1	TN	hypothetical protein PA0047	NA	1	TN	hypothetical protein PA0047	NA	1	TN	hypothetical protein PA0047	NA	1	TN	hypothetical protein PA0047	Phosphonate ABC transporter phosphate-binding periplasmic component (TC 3.A.1.9.1)	0	FP
AAG03438.1	probable transcriptional regulator	NA	0	FN	probable transcriptional regulator	NA	1	TN	probable transcriptional regulator	NA	0	FN	probable transcriptional regulator	NA	0	FN	probable transcriptional regulator	Predicted transcriptional regulators	1	TP
AAG03439.1	hypothetical protein PA0049	NA	1	TN	hypothetical protein PA0049	NA	1	TN	hypothetical protein PA0049	NA	1	TN	hypothetical protein PA0049	NA	1	TN	hypothetical protein PA0049	putative secreted protein	0	FP
AAG03440.1	hypothetical protein PA0050	NA	1	TN	hypothetical protein PA0050	NA	1	TN	hypothetical protein PA0050	NA	1	TN	hypothetical protein PA0050	NA	1	TN	hypothetical protein PA0050	hypothetical protein	1	TN
AAG03441.1	potential phenazine-modifying enzyme	asparagine synthase (glutamine-hydrolysing) [EC:6.3.5.4]	0	FP	potential phenazine-modifying enzyme	asparagine synthase (glutamine-hydrolysing) [EC:6.3.5.4]	0	FP	potential phenazine-modifying enzyme	asparagine synthase (glutamine-hydrolysing) [EC:6.3.5.4]	0	FP	potential phenazine-modifying enzyme	asparagine synthase (glutamine-hydrolysing) [EC:6.3.5.4]	0	FP	potential phenazine-modifying enzyme	Phenazine modifying protein PhzH / Asparagine synthetase [glutamine-hydrolyzing] (EC 6.3.5.4)	1	TP
AAG03442.1	hypothetical protein PA0052	NA	1	TN	hypothetical protein PA0052	NA	1	TN	hypothetical protein PA0052	NA	1	TN	hypothetical protein PA0052	NA	1	TN	hypothetical protein PA0052	FIG00957746: hypothetical protein	1	TN
AAG03443.1	hypothetical protein PA0053	death on curing protein	0	FP	hypothetical protein PA0053	death on curing protein	0	FP	hypothetical protein PA0053	NA	1	TN	hypothetical protein PA0053	death on curing protein	0	FP	hypothetical protein PA0053	FIG00643583: hypothetical protein	1	TN
AAG03444.1	conserved hypothetical protein	putative RNA 2'-phosphotransferase [EC:2.7.1.-]	0	FP	conserved hypothetical protein	putative RNA 2'-phosphotransferase [EC:2.7.1.-]	0	FP	conserved hypothetical protein	putative RNA 2'-phosphotransferase [EC:2.7.1.-]	0	FP	conserved hypothetical protein	putative RNA 2'-phosphotransferase [EC:2.7.1.-]	0	FP	conserved hypothetical protein	RNA:NAD 2'-phosphotransferase	0	FP
AAG03445.1	hypothetical protein PA0055	uncharacterized protein	1	TN	hypothetical protein PA0055	uncharacterized protein	1	TN	hypothetical protein PA0055	uncharacterized protein	1	TN	hypothetical protein PA0055	uncharacterized protein	1	TN	hypothetical protein PA0055	Uncharacterized protein conserved in bacteria	1	TN
AAG03446.1	probable transcriptional regulator	NA	0	FN	probable transcriptional regulator	NA	0	FN	probable transcriptional regulator	NA	0	FN	probable transcriptional regulator	NA	0	FN	probable transcriptional regulator	LysR-family transcriptional regulator clustered with PA0057	1	TP
AAG03447.1	hypothetical protein PA0057	NA	1	TN	hypothetical protein PA0057	NA	1	TN	hypothetical protein PA0057	NA	1	TN	hypothetical protein PA0057	NA	1	TN	hypothetical protein PA0057	Metallo-beta-lactamase superfamily protein PA0057	0	FP
AAG03448.1	hypothetical protein PA0058	putative protein-disulfide isomerase	0	FP	hypothetical protein PA0058	putative protein-disulfide isomerase	0	FP	hypothetical protein PA0058	putative protein-disulfide isomerase	0	FP	hypothetical protein PA0058	putative protein-disulfide isomerase	0	FP	hypothetical protein PA0058	Thioredoxin-like protein clustered with PA0057	0	FP
AAG03449.1	osmotically inducible protein OsmC	lipoyl-dependent peroxidase	0	FP	osmotically inducible protein OsmC	lipoyl-dependent peroxidase	0	FP	osmotically inducible protein OsmC	lipoyl-dependent peroxidase	0	FP	osmotically inducible protein OsmC	lipoyl-dependent peroxidase	0	FP	osmotically inducible protein OsmC	Osmotically inducible protein C	1	TP
AAG03450.1	conserved hypothetical protein	NA	1	TN	conserved hypothetical protein	NA	1	TN	conserved hypothetical protein	NA	1	TN	conserved hypothetical protein	NA	1	TN	conserved hypothetical protein	FIG00955509: hypothetical protein	1	TN
AAG03451.1	hypothetical protein PA0061	NA	1	TN	hypothetical protein PA0061	NA	1	TN	hypothetical protein PA0061	NA	1	TN	hypothetical protein PA0061	NA	1	TN	hypothetical protein PA0061	lipoprotein, putative	0	FP
AAG03452.1	hypothetical protein PA0062	NA	1	TN	hypothetical protein PA0062	NA	1	TN	hypothetical protein PA0062	NA	1	TN	hypothetical protein PA0062	NA	1	TN	hypothetical protein PA0062	lipoprotein, putative	0	FP
AAG03453.1	hypothetical protein PA0063	NA	1	TN	hypothetical protein PA0063	NA	1	TN	hypothetical protein PA0063	NA	1	TN	hypothetical protein PA0063	NA	1	TN	hypothetical protein PA0063	PUTATIVE ZINC PROTEASE PROTEIN	0	FP
AAG03454.1	hypothetical protein PA0064	NA	1	TN	hypothetical protein PA0064	NA	1	TN	hypothetical protein PA0064	NA	1	TN	hypothetical protein PA0064	NA	1	TN	hypothetical protein PA0064	FIG00955692: hypothetical protein	1	TN
AAG03455.1	hypothetical protein PA0065	phosphoglycolate phosphatase [EC:3.1.3.18]	0	FP	hypothetical protein PA0065	phosphoglycolate phosphatase [EC:3.1.3.18]	0	FP	hypothetical protein PA0065	phosphoglycolate phosphatase [EC:3.1.3.18]	0	FP	hypothetical protein PA0065	phosphoglycolate phosphatase [EC:3.1.3.18]	0	FP	hypothetical protein PA0065	Phosphoglycolate phosphatase (EC 3.1.3.18)	0	FP
AAG03456.1	conserved hypothetical protein	gamma-carbonic anhydrase [EC:4.2.1.-]	0	FP	conserved hypothetical protein	NA	1	TN	conserved hypothetical protein	NA	1	TN	conserved hypothetical protein	NA	1	TN	conserved hypothetical protein	carbonic anhydrase, family 3	0	FP
AAG03457.1	oligopeptidase A	oligopeptidase A [EC:3.4.24.70]	1	TP	oligopeptidase A	oligopeptidase A [EC:3.4.24.70]	1	TP	oligopeptidase A	oligopeptidase A [EC:3.4.24.70]	1	TP	oligopeptidase A	oligopeptidase A [EC:3.4.24.70]	1	TP	oligopeptidase A	Oligopeptidase A (EC 3.4.24.70)	1	TP
AAG03458.1	hypothetical protein PA0068	uncharacterized protein	1	TN	hypothetical protein PA0068	uncharacterized protein	1	TN	hypothetical protein PA0068	uncharacterized protein	1	TN	hypothetical protein PA0068	uncharacterized protein	1	TN	hypothetical protein PA0068	FIG00954395: hypothetical protein	1	TN
AAG03459.1	conserved hypothetical protein	NA	1	TN	conserved hypothetical protein	NA	1	TN	conserved hypothetical protein	NA	1	TN	conserved hypothetical protein	NA	1	TN	conserved hypothetical protein	Radical SAM domain protein	0	FP
AAG03460.1	hypothetical protein PA0070	NA	1	TN	hypothetical protein PA0070	NA	1	TN	hypothetical protein PA0070	NA	1	TN	hypothetical protein PA0070	NA	1	TN	hypothetical protein PA0070	Autotransporter adhesin	0	FP
AAG03461.1	hypothetical protein PA0071	NA	1	TN	hypothetical protein PA0071	NA	1	TN	hypothetical protein PA0071	NA	1	TN	hypothetical protein PA0071	NA	1	TN	hypothetical protein PA0071	FIG00957151: hypothetical protein	1	TN
AAG03462.1	hypothetical protein PA0072	NA	1	TN	hypothetical protein PA0072	putative ABC transport system permease protein	0	FP	hypothetical protein PA0072	putative ABC transport system permease protein	0	FP	hypothetical protein PA0072	putative ABC transport system permease protein	0	FP	hypothetical protein PA0072	ABC-type antimicrobial peptide transport system, permease component	0	FP
AAG03463.1	probable ATP-binding component of ABC transporter	ATP-binding cassette, subfamily B, bacterial CylB	1	TP	probable ATP-binding component of ABC transporter	putative ABC transport system ATP-binding protein	1	TP	probable ATP-binding component of ABC transporter	putative ABC transport system ATP-binding protein	1	TP	probable ATP-binding component of ABC transporter	putative ABC transport system ATP-binding protein	1	TP	probable ATP-binding component of ABC transporter	ABC transporter, ATP-binding protein	1	TP
AAG03464.1	serine/threonine protein kinase PpkA	eukaryotic-like serine/threonine-protein kinase [EC:2.7.11.1]	1	TP	serine/threonine protein kinase PpkA	serine/threonine-protein kinase PpkA [EC:2.7.11.1]	1	TP	serine/threonine protein kinase PpkA	NA	0	FN	serine/threonine protein kinase PpkA	serine/threonine-protein kinase PpkA [EC:2.7.11.1]	1	TP	serine/threonine protein kinase PpkA	Serine/threonine protein kinase (EC 2.7.11.1) PpkA	1	TP
AAG03465.1	PppA	PPM family protein phosphatase [EC:3.1.3.16]	1	TP	PppA	serine/threonine protein phosphatase Stp1 [EC:3.1.3.16]	1	TP	PppA	NA	0	FN	PppA	NA	0	FN	PppA	Phosphoprotein phosphatase PppA	1	TP
AAG03466.1	hypothetical protein PA0076	type VI secretion system protein ImpM	0	FP	hypothetical protein PA0076	type VI secretion system protein ImpM	0	FP	hypothetical protein PA0076	type VI secretion system protein ImpM	0	FP	hypothetical protein PA0076	type VI secretion system protein ImpM	0	FP	hypothetical protein PA0076	Protein phosphatase ImpM	0	FP
AAG03467.1	IcmF1	type VI secretion system protein ImpL	1	TP	IcmF1	type VI secretion system protein ImpL	1	TP	IcmF1	type VI secretion system protein ImpL	0	FP	IcmF1	type VI secretion system protein ImpL	0	FP	IcmF1	IcmF-related protein	1	TP
AAG03468.1	hypothetical protein PA0078	type VI secretion system protein ImpK	0	FP	hypothetical protein PA0078	type VI secretion system protein ImpK	0	FP	hypothetical protein PA0078	type VI secretion system protein ImpK	0	FP	hypothetical protein PA0078	type VI secretion system protein ImpK	0	FP	hypothetical protein PA0078	Outer membrane protein ImpK/VasF, OmpA/MotB domain	0	FP
AAG03469.1	hypothetical protein PA0079	type VI secretion system protein ImpJ	0	FP	hypothetical protein PA0079	type VI secretion system protein ImpJ	0	FP	hypothetical protein PA0079	type VI secretion system protein ImpJ	0	FP	hypothetical protein PA0079	type VI secretion system protein ImpJ	0	FP	hypothetical protein PA0079	Uncharacterized protein ImpJ/VasE	0	FP
AAG03470.1	hypothetical protein PA0080	type VI secretion system protein VasD	0	FP	hypothetical protein PA0080	type VI secretion system protein VasD	0	FP	hypothetical protein PA0080	type VI secretion system protein VasD	0	FP	hypothetical protein PA0080	type VI secretion system protein VasD	0	FP	hypothetical protein PA0080	Type VI secretion lipoprotein/VasD	0	FP
AAG03471.1	Fha1	type VI secretion system protein	1	TP	Fha1	type VI secretion system protein	1	TP	Fha1	type VI secretion system protein	0	FP	Fha1	type VI secretion system protein	0	FP	Fha1	Uncharacterized protein ImpI/VasC	0	FP
AAG03472.1	hypothetical protein PA0082	type VI secretion system protein ImpA	0	FP	hypothetical protein PA0082	type VI secretion system protein ImpA	0	FP	hypothetical protein PA0082	type VI secretion system protein ImpA	0	FP	hypothetical protein PA0082	type VI secretion system protein ImpA	0	FP	hypothetical protein PA0082	Uncharacterized protein ImpA	0	FP
AAG03473.1	conserved hypothetical protein	type VI secretion system protein ImpB	0	FP	conserved hypothetical protein	type VI secretion system protein ImpB	0	FP	conserved hypothetical protein	type VI secretion system protein ImpB	0	FP	conserved hypothetical protein	type VI secretion system protein ImpB	0	FP	conserved hypothetical protein	Uncharacterized protein ImpB	0	FP
AAG03474.1	conserved hypothetical protein	type VI secretion system protein ImpC	0	FP	conserved hypothetical protein	type VI secretion system protein ImpC	0	FP	conserved hypothetical protein	type VI secretion system protein ImpC	0	FP	conserved hypothetical protein	type VI secretion system protein ImpC	0	FP	conserved hypothetical protein	Uncharacterized protein ImpC	0	FP
AAG03475.1	Hcp1	type VI secretion system secreted protein Hcp	1	TP	Hcp1	type VI secretion system secreted protein Hcp	1	TP	Hcp1	type VI secretion system secreted protein Hcp	1	TP	Hcp1	type VI secretion system secreted protein Hcp	1	TP	Hcp1	Uncharacterized protein ImpD	0	FP
AAG03476.1	hypothetical protein PA0086	type VI secretion system protein ImpE	0	FP	hypothetical protein PA0086	type VI secretion system protein ImpE	0	FP	hypothetical protein PA0086	type VI secretion system protein ImpE	0	FP	hypothetical protein PA0086	type VI secretion system protein ImpE	0	FP	hypothetical protein PA0086	Protein of avirulence locus ImpE	0	FP
AAG03477.1	hypothetical protein PA0087	type VI secretion system protein ImpF	0	FP	hypothetical protein PA0087	type VI secretion system protein ImpF	0	FP	hypothetical protein PA0087	type VI secretion system protein ImpF	0	FP	hypothetical protein PA0087	type VI secretion system protein ImpF	0	FP	hypothetical protein PA0087	Uncharacterized protein ImpF	0	FP
AAG03478.1	hypothetical protein PA0088	type VI secretion system protein ImpG	0	FP	hypothetical protein PA0088	type VI secretion system protein ImpG	0	FP	hypothetical protein PA0088	type VI secretion system protein ImpG	0	FP	hypothetical protein PA0088	type VI secretion system protein ImpG	0	FP	hypothetical protein PA0088	Protein ImpG/VasA	0	FP
AAG03479.1	hypothetical protein PA0089	type VI secretion system protein ImpH	0	FP	hypothetical protein PA0089	type VI secretion system protein ImpH	0	FP	hypothetical protein PA0089	type VI secretion system protein ImpH	0	FP	hypothetical protein PA0089	type VI secretion system protein ImpH	0	FP	hypothetical protein PA0089	Uncharacterized protein ImpH/VasB	0	FP
AAG03480.1	ClpV1	type VI secretion system protein VasG	1	TP	ClpV1	type VI secretion system protein VasG	1	TP	ClpV1	type VI secretion system protein VasG	0	FP	ClpV1	type VI secretion system protein VasG	1	TP	ClpV1	ClpB protein	1	TP
AAG03481.1	VgrG1	type VI secretion system secreted protein VgrG	1	TP	VgrG1	type VI secretion system secreted protein VgrG	1	TP	VgrG1	type VI secretion system secreted protein VgrG	1	TP	VgrG1	type VI secretion system secreted protein VgrG	1	TP	VgrG1	VgrG protein	1	TP
AAG03482.1	hypothetical protein PA0092	NA	1	TN	hypothetical protein PA0092	NA	1	TN	hypothetical protein PA0092	NA	1	TN	hypothetical protein PA0092	NA	1	TN	hypothetical protein PA0092	hypothetical protein	1	TN
AAG03483.1	hypothetical protein PA0093	NA	1	TN	hypothetical protein PA0093	NA	1	TN	hypothetical protein PA0093	NA	1	TN	hypothetical protein PA0093	NA	1	TN	hypothetical protein PA0093	Rhs family protein	0	FP
AAG03484.1	hypothetical protein PA0094	NA	1	TN	hypothetical protein PA0094	NA	1	TN	hypothetical protein PA0094	NA	1	TN	hypothetical protein PA0094	NA	1	TN	hypothetical protein PA0094	FIG00960169: hypothetical protein	1	TN
AAG03485.1	conserved hypothetical protein	type VI secretion system secreted protein VgrG	0	FP	conserved hypothetical protein	type VI secretion system secreted protein VgrG	0	FP	conserved hypothetical protein	type VI secretion system secreted protein VgrG	0	FP	conserved hypothetical protein	type VI secretion system secreted protein VgrG	0	FP	conserved hypothetical protein	VgrG protein	0	FP
AAG03486.1	hypothetical protein PA0096	NA	1	TN	hypothetical protein PA0096	NA	1	TN	hypothetical protein PA0096	NA	1	TN	hypothetical protein PA0096	NA	1	TN	hypothetical protein PA0096	Mll2356 protein	0	FP
AAG03487.1	hypothetical protein PA0097	NA	1	TN	hypothetical protein PA0097	NA	1	TN	hypothetical protein PA0097	NA	1	TN	hypothetical protein PA0097	NA	1	TN	hypothetical protein PA0097	Mlr2351 protein	0	FP
AAG03488.1	hypothetical protein PA0098	NA	1	TN	hypothetical protein PA0098	3-oxoacyl-[acyl-carrier-protein] synthase I [EC:2.3.1.41]	0	FP	hypothetical protein PA0098	3-oxoacyl-[acyl-carrier-protein] synthase I [EC:2.3.1.41]	0	FP	hypothetical protein PA0098	3-oxoacyl-[acyl-carrier-protein] synthase I [EC:2.3.1.41]	0	FP	hypothetical protein PA0098	3-oxoacyl-[ACP] synthase	0	FP
AAG03489.1	hypothetical protein PA0099	NA	1	TN	hypothetical protein PA0099	NA	1	TN	hypothetical protein PA0099	NA	1	TN	hypothetical protein PA0099	NA	1	TN	hypothetical protein PA0099	FIG00957260: hypothetical protein	1	TN
AAG03490.1	hypothetical protein PA0100	NA	1	TN	hypothetical protein PA0100	NA	1	TN	hypothetical protein PA0100	NA	1	TN	hypothetical protein PA0100	NA	1	TN	hypothetical protein PA0100	FIG00958458: hypothetical protein	1	TN
Statistical analysis summary	METABOLIC	KAAS	GhostKOALA	BlastKOALA	RAST
FN	3	6	8	6	1
FP	28	27	29	28	45
TN	38	38	39	38	21
TP	31	29	24	28	33
Recall	0.911765	0.828571	0.75	0.823529	0.970588
TP / TP+FN
Precision	0.525424	0.517857	0.45283	0.5	0.423077
TP / TP+FP
Accuracy	0.69	0.67	0.63	0.66	0.54
(TP+TN) / (TP+TN+FP+FN)
F1	0.666667	0.637363	0.564706	0.622222	0.589286
2*Precision*Recall/(Precision+Recall)
